# Hidden genomic features of an invasive malaria vector, *Anopheles stephensi*

**DOI:** 10.1101/2020.05.24.113019

**Authors:** Mahul Chakraborty, Arunachalam Ramaiah, Adriana Adolfi, Paige Halas, Bhagyashree Kaduskar, Luna Thanh Ngo, Suvratha Jayaprasad, Kiran Paul, Saurabh Whadgar, Subhashini Srinivasan, Suresh Subramani, Ethan Bier, Anthony A. James, J.J. Emerson

**Author notes:** These authors contributed equally to this work (Mahul Chakraborty, Arunachalam Ramaiah). Correspondence to: J.J. Emerson.

## Abstract

**Background:** The mosquito *Anopheles stephensi* is a vector of urban malaria in Asia that recently invaded Africa. Studying the genetic basis of vectorial capacity and engineering genetic interventions are both impeded by limitations of a vector’s genome assembly. The existing assemblies of *An. stephensi* are draft-quality and contain thousands of sequence gaps, potentially missing genetic elements important for its biology and evolution.

**Results:** To access previously intractable genomic regions, we generated a reference-grade genome assembly and full transcript annotations that achieve a new standard for reference genomes of disease vectors. Here, we report novel species-specific transposable element families and insertions in functional genetic elements, demonstrating the widespread role of TEs in genome evolution and phenotypic variation. We discovered 29 previously hidden members of insecticide resistance genes, uncovering new candidate genetic elements for the widespread insecticide resistance observed in *An. stephensi*. We identified 2.4 Mb of the Y-chromosome and seven new male-linked gene candidates, representing the most extensive coverage of the Y-chromosome in any mosquito. By tracking full length mRNA for >15 days following blood feeding, we discover distinct roles of previously uncharacterized genes in blood metabolism and female reproduction. The Y-linked heterochromatin landscape reveals extensive accumulation of long-terminal repeat retrotransposons throughout the evolution and degeneration of this chromosome. Finally, we identify a novel Y-linked putative transcription factor that is expressed constitutively through male development and adulthood, suggesting an important role throughout male development.

**Conclusion:** Collectively, these results and resources underscore the significance of previously hidden genomic elements in the biology of malaria mosquitoes and will accelerate development of genetic control strategies of malaria transmission.
