## Supplementary material for "Hidden genomic features of an invasive malaria vector, *Anopheles stephensi*": table S8

### Sheet: Sheet1
	Table S8 - Classification of immune-related transcripts of Anopheles stephensi.
	Comparison in the number of immune-related genes among Aedes aegypti (Aae), Anopheles gambiae (Agam), Culex quinquefasciatus (Cpip) and Drosophila melanogaster (Flyb/Dmel).
	Gene Family or Pathway	Abbreviation	Aste (394)	Aaeg (422)	Agam (385)	Cpip (495)	Flyb/Dm (347)
	Anti-microbial Peptides	AMPs	22	18	11	7	21
	Autophagy Genes	APHAGs	22	19	19	19	23
	1,3-beta-D Glutan Binding Proteins	BGBPs (GNBPs)	6	7	7	11	3
	Caspase Activators	CASPAs	1	3	2	3	6
	Caspases	CASPs	13	11	14	16	7
	Catalases	CATs	1	2	1	1	2
	Clip-Domain Serine Proteases	CLIPs	72	62	55	78	47
	C-Type Lectins	CTLs	30	40	25	54	34
	Fibrinogen-Related proteins	FREPs	21	37	52	77	14
	Galactoside-Binding Lectins	GALEs	6	12	10	11	7
	Inhibitors of Apoptosis	IAPs	6	5	8	6	4
	IMD Pathway Members	IMDPATHs	9	9	7	8	8
	Signal Transduction	JAKSTATs	3	3	4	5	3
	Lysozymes	LYSs	4	7	8	4	13
	MD2-like Receptors	MLs	16	26	15	19	10
	Peptidoglycan Recognition Proteins	PGRPs	11	8	11	10	22
	Prophenoloxidase	PPOs	4	10	9	9	3
	Peroxidases	PRDXs	20	20	26	19	20
	Relish-like Proteins	RELs	2	3	2	3	3
	Scavenger Receptors	SCRs	23	20	19	22	21
	Superoxide Dismutases	SODs	5	6	5	5	4
	Spaetzle-like Proteins	SPZs	6	9	6	7	6
	Serine Protease Inhibitors	SRPNs	23	29	21	40	29
	Small RNA Regulatory Pathway Members	SRRPs	46	32	20	37	13
	Thioester-Containing proteins	TEPs	8	8	13	10	10
	Toll Pathway Members	TOLLPATHs	6	5	5	5	5
	Toll-like Receptors	TOLLs	8	11	10	9	9
	Total		394	422	385	495	347
	Note: The number of immune genes mentioned for Ae. Aegypti (Aaeg), An. gambiae (Agam), Cu. Quinquefasciatus (Cpip) and D. melanogaster (DM/Flyb) were retrieved from ImmunoDB (http://cegg.unige.ch/Insecta/immunodb)
