## Supplementary material for "Hidden genomic features of an invasive malaria vector, *Anopheles stephensi*": table S7

chr2	3957119	3959610	ANSTEP-UCI_GENE_00000276	Similar to Pxd: Peroxidase (Drosophila melanogaster OX%3D7227)
chr2	4874612	4875395	ANSTEP-UCI_GENE_00000365	Similar to RNASEH2C: Ribonuclease H2 subunit C (Homo sapiens OX%3D9606)
chr2	5248259	5276359	ANSTEP-UCI_TRAN_00000375-RA	Glandular kallikrein%2C prostatic (Cavia porcellus OX%3D10141)
chr2	7590701	7596813	ANSTEP-UCI_GENE_00000543	Protein of unknown function
chr2	11211650	11216809	ANSTEP-UCI_TRAN_00000751-RA	CalpB: Calpain-B (Drosophila melanogaster OX%3D7227)
chr2	17188265	17193350	ANSTEP-UCI_TRAN_00001153-RA	SORL1: Sortilin-related receptor (Homo sapiens OX%3D9606)
chr2	17279985	17294606	ANSTEP-UCI_TRAN_00001167-RA	Ssbp3: Single-stranded DNA-binding protein 3 (Mus musculus OX%3D10090)
chr2	18958766	18962926	ANSTEP-UCI_TRAN_00001303-RA	chn: Protein charlatan (Drosophila melanogaster OX%3D7227)
chr2	21099497	21111399	ANSTEP-UCI_TRAN_00001384-RE	Gastrula zinc finger protein XlCGF9.1 (Fragment) (Xenopus laevis OX%3D8355)
chr2	21112450	21123403	ANSTEP-UCI_TRAN_00001387-RA	SEC31A: Protein transport protein Sec31A (Gallus gallus OX%3D9031)
chr2	23176973	23179116	ANSTEP-UCI_TRAN_00001444-RA	ACSL1: Long-chain-fatty-acid--CoA ligase 1 (Homo sapiens OX%3D9606)
chr2	23179197	23179635	ANSTEP-UCI_GENE_00001445	Similar to ACSL5: Long-chain-fatty-acid--CoA ligase 5 (Homo sapiens OX%3D9606)
chr2	23179832	23180308	ANSTEP-UCI_GENE_00001446	Similar to Acsl1: Long-chain-fatty-acid--CoA ligase 1 (Mus musculus OX%3D10090)
chr2	26973548	26987788	ANSTEP-UCI_TRAN_00001601-RA	ATP7A: Copper-transporting ATPase 1 (Homo sapiens OX%3D9606)
chr2	30063649	30092525	ANSTEP-UCI_TRAN_00001799-RA	ena: Protein enabled (Drosophila melanogaster OX%3D7227)
chr2	30909357	30911544	ANSTEP-UCI_GENE_00001856	Similar to ZNF324B: Zinc finger protein 324B (Homo sapiens OX%3D9606)
chr2	33128817	33129601	ANSTEP-UCI_GENE_00002010	Similar to CG8858: Proteasome-associated protein ECM29 homolog (Drosophila melanogaster OX%3D7227)
chr2	33129684	33130485	ANSTEP-UCI_GENE_00002011	Similar to CG8858: Proteasome-associated protein ECM29 homolog (Drosophila melanogaster OX%3D7227)
chr2	36203180	36205238	ANSTEP-UCI_GENE_00002156	Similar to sno1: Senecionine N-oxygenase (Tyria jacobaeae OX%3D179666)
chr2	36942743	36946812	ANSTEP-UCI_GENE_00002217	Similar to Slc26a5: Prestin (Mus musculus OX%3D10090)
chr2	39056405	39066085	ANSTEP-UCI_TRAN_00002312-RA	CCHa1: Neuropeptide CCHamide-1 (Drosophila melanogaster OX%3D7227)
chr2	39257629	39259127	ANSTEP-UCI_GENE_00002332	Similar to Calmodulin (Stylonychia lemnae OX%3D5949)
chr2	43919655	43928200	ANSTEP-UCI_GENE_00002698	Protein of unknown function
chr2	44223491	44228280	ANSTEP-UCI_GENE_00002716	Similar to EMC1: ER membrane protein complex subunit 1 (Gallus gallus OX%3D9031)
chr2	47698640	47705443	ANSTEP-UCI_GENE_00002940	Similar to Spt6: Transcription elongation factor SPT6 (Drosophila melanogaster OX%3D7227)
chr2	49604418	49608482	ANSTEP-UCI_TRAN_00003107-RA	Ubc6: Ubiquitin-conjugating enzyme E2-17 kDa (Drosophila melanogaster OX%3D7227)
chr2	50443322	50455576	ANSTEP-UCI_TRAN_00003151-RA	SLC29A1: Equilibrative nucleoside transporter 1 (Homo sapiens OX%3D9606)
chr2	54053387	54054692	ANSTEP-UCI_GENE_00003382	Similar to Plancitoxin-1 (Acanthaster planci OX%3D133434)
chr2	55557362	55562922	ANSTEP-UCI_TRAN_00003512-RA	FAAH2: Fatty-acid amide hydrolase 2 (Homo sapiens OX%3D9606)
chr2	55797199	55801256	ANSTEP-UCI_TRAN_00003555-RB	CarT: Carcinine transporter (Drosophila melanogaster OX%3D7227)
chr2	58774430	58776923	ANSTEP-UCI_TRAN_00003731-RA	Taf6: Transcription initiation factor TFIID subunit 6 (Drosophila melanogaster OX%3D7227)
chr2	60185353	60186652	ANSTEP-UCI_GENE_00003805	Similar to gltp: Glycolipid transfer protein (Danio rerio OX%3D7955)
chr2	61360078	61366394	ANSTEP-UCI_TRAN_00003907-RA	AAEL009382: Bifunctional lysine-specific demethylase and histidyl-hydroxylase NO66 (Aedes aegypti OX%3D7159)
chr2	64141798	64152599	ANSTEP-UCI_GENE_00004182	Similar to D11DS: Acyl-CoA Delta(11) desaturase (Trichoplusia ni OX%3D7111)
chr2	71550152	71559003	ANSTEP-UCI_TRAN_00004667-RA	KEL: Kell blood group glycoprotein (Homo sapiens OX%3D9606)
chr2	74463102	74465604	ANSTEP-UCI_TRAN_00004860-RA	GK3P: Glycerol kinase 3 (Homo sapiens OX%3D9606)
chr2	74529082	74537623	ANSTEP-UCI_GENE_00004872	Similar to Crocc: Rootletin (Mus musculus OX%3D10090)
chr2	74568795	74577238	ANSTEP-UCI_TRAN_00004882-RA	ANOS1: Anosmin-1 (Gallus gallus OX%3D9031)
chr2	75960532	75971168	ANSTEP-UCI_TRAN_00005005-RA	USP8: Ubiquitin carboxyl-terminal hydrolase 8 (Homo sapiens OX%3D9606)
chr2	76152684	76153458	ANSTEP-UCI_GENE_00005026	Protein of unknown function
chr2	76707794	76708089	ANSTEP-UCI_GENE_00005072	Similar to tam6: Uncharacterized protein tam6%2C mitochondrial (Schizosaccharomyces pombe (strain 972 / ATCC 24843) OX%3D284812)
chr2	79429579	79433399	ANSTEP-UCI_GENE_00005277	Similar to Cyp304a1: Probable cytochrome P450 304a1 (Drosophila melanogaster OX%3D7227)
chr2	81591841	81602482	ANSTEP-UCI_GENE_00005418	Similar to foxo: Forkhead box protein O (Drosophila grimshawi OX%3D7222)
chr2	86898943	86901799	ANSTEP-UCI_GENE_00005874	Similar to kz: Probable ATP-dependent RNA helicase kurz (Drosophila melanogaster OX%3D7227)
chr2	87596838	87607960	ANSTEP-UCI_GENE_00005944	Similar to TTN: Titin (Homo sapiens OX%3D9606)
chr2	87608025	87622006	ANSTEP-UCI_TRAN_00005945-RA	SCARB1: Scavenger receptor class B member 1 (Homo sapiens OX%3D9606)
chr2	88012177	88016380	ANSTEP-UCI_GENE_00005984	Protein of unknown function
chr2	88520511	88538856	ANSTEP-UCI_TRAN_00006038-RA	Sec8: Exocyst complex component 4 (Drosophila melanogaster OX%3D7227)
chr2	90494465	90500626	ANSTEP-UCI_GENE_00006159	Similar to ogre: Innexin inx1 (Drosophila melanogaster OX%3D7227)
chr2	90565274	90576369	ANSTEP-UCI_TRAN_00006175-RA	CREB3L3: Cyclic AMP-responsive element-binding protein 3-like protein 3 (Bos taurus OX%3D9913)
chr2	90799674	90800252	ANSTEP-UCI_GENE_00006194	Protein of unknown function
chr2	90800236	90801243	ANSTEP-UCI_GENE_00006195	Similar to GLG1: Golgi apparatus protein 1 (Gallus gallus OX%3D9031)
chr2	92351655	92353836	ANSTEP-UCI_GENE_00006320	Similar to Slc22a5: Solute carrier family 22 member 5 (Mus musculus OX%3D10090)
chr3	2065936	2068402	ANSTEP-UCI_TRAN_00006706-RA	GA17575: Protein ST7 homolog (Drosophila pseudoobscura pseudoobscura OX%3D46245)
chr3	4308606	4311175	ANSTEP-UCI_GENE_00006988	Protein of unknown function
chr3	4318790	4322450	ANSTEP-UCI_GENE_00006989	Protein of unknown function
chr3	7747776	7748405	ANSTEP-UCI_GENE_00007297	Similar to B9d1: B9 domain-containing protein 1 (Drosophila melanogaster OX%3D7227)
chr3	9131915	9137983	ANSTEP-UCI_GENE_00007394	Similar to SLC28A3: Solute carrier family 28 member 3 (Eptatretus stoutii OX%3D7765)
chr3	9666472	9667053	ANSTEP-UCI_GENE_00007439	Protein of unknown function
chr3	10289848	10299077	ANSTEP-UCI_TRAN_00007502-RA	Chst11: Carbohydrate sulfotransferase 11 (Mus musculus OX%3D10090)
chr3	13287936	13291211	ANSTEP-UCI_GENE_00007683	Similar to Oatp74D: Solute carrier organic anion transporter family member 74D (Drosophila melanogaster OX%3D7227)
chr3	14114865	14120304	ANSTEP-UCI_TRAN_00007727-RA	SLC17A5: Sialin (Ovis aries OX%3D9940)
chr3	18455461	18460998	ANSTEP-UCI_TRAN_00008019-RA	MYLK: Myosin light chain kinase%2C smooth muscle (Oryctolagus cuniculus OX%3D9986)
chr3	18459351	18461382	ANSTEP-UCI_TRAN_00008019-RB	MYLK3: Myosin light chain kinase 3 (Homo sapiens OX%3D9606)
chr3	20936442	20950718	ANSTEP-UCI_GENE_00008200	Similar to Vps51: Vacuolar protein sorting-associated protein 51 homolog (Drosophila melanogaster OX%3D7227)
chr3	21640590	21645072	ANSTEP-UCI_GENE_00008255	Similar to Balat: Beta-alanine transporter (Drosophila melanogaster OX%3D7227)
chr3	29055178	29063448	ANSTEP-UCI_TRAN_00008719-RE	MFSD6: Major facilitator superfamily domain-containing protein 6 (Sus scrofa OX%3D9823)
chr3	30161014	30165130	ANSTEP-UCI_TRAN_00008815-RB	KPNA6: Importin subunit alpha-7 (Pongo abelii OX%3D9601)
chr3	30250349	30255838	ANSTEP-UCI_TRAN_00008820-RA	PIP4P1: Type 1 phosphatidylinositol 4%2C5-bisphosphate 4-phosphatase (Macaca fascicularis OX%3D9541)
chr3	31928777	31941140	ANSTEP-UCI_GENE_00008907	Similar to Slc19a2: Thiamine transporter 1 (Mus musculus OX%3D10090)
chr3	34447986	34460920	ANSTEP-UCI_TRAN_00009061-RA	Vat1l: Synaptic vesicle membrane protein VAT-1 homolog-like (Mus musculus OX%3D10090)
chr3	35318447	35331814	ANSTEP-UCI_TRAN_00009139-RA	BIN1: Myc box-dependent-interacting protein 1 (Homo sapiens OX%3D9606)
chr3	35695271	35732330	ANSTEP-UCI_TRAN_00009147-RA	zig-8: Zwei Ig domain protein zig-8 (Caenorhabditis elegans OX%3D6239)
chr3	36655620	36679483	ANSTEP-UCI_TRAN_00009216-RA	HNRNPK: Heterogeneous nuclear ribonucleoprotein K (Gallus gallus OX%3D9031)
chr3	36686493	36689183	ANSTEP-UCI_TRAN_00009218-RA	Galk2: N-acetylgalactosamine kinase (Rattus norvegicus OX%3D10116)
chr3	38471994	38478591	ANSTEP-UCI_TRAN_00009287-RA	PCBP3: Poly(rC)-binding protein 3 (Homo sapiens OX%3D9606)
chr3	41957456	41974710	ANSTEP-UCI_TRAN_00009548-RA	beta'COP: Coatomer subunit beta' (Drosophila melanogaster OX%3D7227)
chr3	42212970	42214449	ANSTEP-UCI_TRAN_00009572-RA	PEPD: Xaa-Pro dipeptidase (Homo sapiens OX%3D9606)
chr3	42400516	42415634	ANSTEP-UCI_GENE_00009579	Similar to EndoA: Endophilin-A (Drosophila virilis OX%3D7244)
chr3	43148353	43152299	ANSTEP-UCI_TRAN_00009662-RA	E(z): Histone-lysine N-methyltransferase E(z) (Drosophila melanogaster OX%3D7227)
chr3	45526517	45541154	ANSTEP-UCI_TRAN_00009826-RA	FMN2: Formin-2 (Homo sapiens OX%3D9606)
chr3	50782070	50789121	ANSTEP-UCI_TRAN_00010159-RA	Cnot3: CCR4-NOT transcription complex subunit 3 (Mus musculus OX%3D10090)
chr3	51104004	51118619	ANSTEP-UCI_TRAN_00010180-RA	Hydr2: Abhydrolase domain-containing protein 2 (Drosophila melanogaster OX%3D7227)
chr3	55158251	55169880	ANSTEP-UCI_TRAN_00010373-RA	tmem214-a: Transmembrane protein 214-A (Xenopus laevis OX%3D8355)
chr3	67046730	67049159	ANSTEP-UCI_TRAN_00011023-RA	Zwilch: Protein zwilch (Drosophila melanogaster OX%3D7227)
chr3	68756361	68761372	ANSTEP-UCI_TRAN_00011107-RA	AASS: Alpha-aminoadipic semialdehyde synthase%2C mitochondrial (Bos taurus OX%3D9913)
chr3	69891531	69894189	ANSTEP-UCI_GENE_00011197	Similar to PGGHG: Protein-glucosylgalactosylhydroxylysine glucosidase (Gallus gallus OX%3D9031)
chr3	71751915	71758973	ANSTEP-UCI_TRAN_00011334-RA	Dus1l: tRNA-dihydrouridine(16/17) synthase [NAD(P)(+)]-like (Mus musculus OX%3D10090)
chr3	71803144	71803455	ANSTEP-UCI_GENE_00011336	Protein of unknown function
chr3	72288471	72299359	ANSTEP-UCI_TRAN_00011380-RA	rost: Protein rolling stone (Drosophila melanogaster OX%3D7227)
chr3	74806186	74806332	ANSTEP-UCI_GENE_00011515	Similar to cta: Guanine nucleotide-binding protein subunit alpha homolog (Drosophila melanogaster OX%3D7227)
chr3	74998767	75009968	ANSTEP-UCI_TRAN_00011520-RA	rho: Protein rhomboid (Drosophila melanogaster OX%3D7227)
chr3	76500334	76502966	ANSTEP-UCI_GENE_00011587	Similar to ZNF84: Zinc finger protein 84 (Homo sapiens OX%3D9606)
chr3	78514836	78518519	ANSTEP-UCI_GENE_00011704	Similar to snk: Serine protease snake (Drosophila melanogaster OX%3D7227)
chr3	82601717	82605443	ANSTEP-UCI_TRAN_00011955-RA	Abhd4: (Lyso)-N-acylphosphatidylethanolamine lipase (Mus musculus OX%3D10090)
chr3	84706786	84707699	ANSTEP-UCI_GENE_00012133	Protein of unknown function
chr3	85610143	85624713	ANSTEP-UCI_TRAN_00012213-RA	Picot: Putative inorganic phosphate cotransporter (Drosophila ananassae OX%3D7217)
chr3	86092375	86093653	ANSTEP-UCI_GENE_00012258	Protein of unknown function
chrX	623699	626203	ANSTEP-UCI_GENE_00012524	Similar to stambpa: STAM-binding protein-like A (Danio rerio OX%3D7955)
chrX	3345186	3348828	ANSTEP-UCI_TRAN_00012723-RA	Gpr107: Protein GPR107 (Rattus norvegicus OX%3D10116)
chrX	3991116	4003923	ANSTEP-UCI_TRAN_00012808-RA	Znf239: Zinc finger protein 239 (Mus musculus OX%3D10090)
chrX	3991118	4003923	ANSTEP-UCI_TRAN_00012808-RB	ZNF71: Endothelial zinc finger protein induced by tumor necrosis factor alpha (Homo sapiens OX%3D9606)
chrX	5688526	5700137	ANSTEP-UCI_GENE_00012925	Similar to LPCAT: Lysophosphatidylcholine acyltransferase (Drosophila melanogaster OX%3D7227)
chrX	6151847	6161267	ANSTEP-UCI_TRAN_00012958-RA	w: Protein white (Anopheles gambiae OX%3D7165)
chrX	6208241	6211733	ANSTEP-UCI_GENE_00012965	Similar to Trxr-1: Thioredoxin reductase 1%2C mitochondrial (Drosophila melanogaster OX%3D7227)
chrX	6291741	6299262	ANSTEP-UCI_TRAN_00012976-RA	Ampd2: AMP deaminase 2 (Rattus norvegicus OX%3D10116)
chrX	7061840	7067405	ANSTEP-UCI_GENE_00013034	Protein of unknown function
chrX	7160640	7171975	ANSTEP-UCI_TRAN_00013053-RA	vir: Protein virilizer (Drosophila pseudoobscura pseudoobscura OX%3D46245)
chrX	7619676	7626405	ANSTEP-UCI_TRAN_00013080-RA	Protein of unknown function
chrX	7626604	7629673	ANSTEP-UCI_GENE_00013081	Protein of unknown function
chrX	9142251	9144030	ANSTEP-UCI_GENE_00013177	Similar to SLC25A15: Mitochondrial ornithine transporter 1 (Homo sapiens OX%3D9606)
chrX	11274020	11281402	ANSTEP-UCI_TRAN_00013297-RA	btbd17: BTB/POZ domain-containing protein 17 (Xenopus tropicalis OX%3D8364)
chrX	14099929	14125499	ANSTEP-UCI_TRAN_00013474-RA	scrib: Protein lap4 (Drosophila melanogaster OX%3D7227)
chrX	15616979	15624738	ANSTEP-UCI_GENE_00013606	Protein of unknown function
chrX	15985269	15988139	ANSTEP-UCI_TRAN_00013660-RA	CG1139: Proton-coupled amino acid transporter-like protein CG1139 (Drosophila melanogaster OX%3D7227)
