## Supplementary material for "Hidden genomic features of an invasive malaria vector, *Anopheles stephensi*": table S5

Chrom	Start	End	Name	feature	Talon_ID
chrY12	40415	41993	SYG4	gene	TALONG000008726
chrY12	41741	41993	SYG4	exon1	TALONG000008726
chrY12	40583	41630	SYG4	exon2	TALONG000008726
chrY12	40415	40511	SYG4	exon3	TALONG000008726
chrY13	51490	53726	SYG5	gene	NA
chrY13	53577	53715	SYG5	exon1	NA
chrY13	53330	53512	SYG5	exon2	NA
chrY13	53182	53247	SYG5	exon3	NA
chrY13	53032	53097	SYG5	exon4	NA
chrY13	52884	52949	SYG5	exon5	NA
chrY13	52734	52799	SYG5	exon6	NA
chrY13	52586	52651	SYG5	exon7	NA
chrY13	52438	52503	SYG5	exon8	NA
chrY13	51491	52341	SYG5	exon9	NA
chrY15	13844	15963	SYG2	gene	NA
chrY15	13842	14009	SYG2	exon1	NA
chrY15	15272	15795	SYG2	exon2	NA
chrY15	15883	15963	SYG2	exon3	NA
chrY15	15336	17894	SYG7	gene	TALONG000008729
chrY15	15336	15515	SYG7-2	exon1	TALONT000019446
chrY15	15577	16552	SYG7-2	exon2	TALONT000019446
chrY15	16621	16672	SYG7-2	exon3	TALONT000019446
chrY15	16946	17174	SYG7-2	exon4	TALONT000019446
chrY15	17234	17325	SYG7-2	exon5	TALONT000019446
chrY15	17683	17894	SYG7-2	exon6	TALONT000019446
chrY15	15336	15515	SYG7-1	exon1	TALONT000019447
chrY15	16621	16672	SYG7-1	exon2	TALONT000019447
chrY15	16946	17174	SYG7-1	exon3	TALONT000019447
chrY15	17234	17325	SYG7-1	exon4	TALONT000019447
chrY15	17683	17894	SYG7-1	exon5	TALONT000019447
chrY15	17797	20393	SYG8	gene	TALONG000008730
chrY15	17894	18791	SYG8	exon3	TALONT000019448
chrY15	19778	19855	SYG8	exon2	TALONT000019448
chrY15	19922	20403	SYG8	exon1	TALONT000019448
chrY13	45434	47794	SYG6	gene	NA
chrY13	45458	45547	SYG6	exon1	NA
chrY13	45623	45825	SYG6	exon2	NA
chrY13	45888	45973	SYG6	exon3	NA
chrY13	46038	45123	SYG6	exon4	NA
chrY13	46218	46271	SYG6	exon5	NA
chrY13	46368	46421	SYG6	exon6	NA
chrY13	46812	46864	SYG6	exon7	NA
chrY13	46941	47056	SYG6	exon8	NA
chrY13	47131	47690	SYG6	exon9	NA
chrY11	25415	26567	SYG9	gene	NA
chrY11	25300	25750	SYG9	exon1	NA
chrY11	25824	26177	SYG9	exon2	NA
chrY11	26242	26422	SYG9	exon3	NA
chrY11	26493	26636	SYG9	exon4	NA
chrY11	26705	27074	SYG9	exon5	NA
chrY15	135	1715	SYG12	gene	NA
chrY15	138	216	SYG12	exon1	NA
chrY15	404	829	SYG12	exon2	NA
chrY15	899	999	SYG12	exon3	NA
chrY15	1076	1715	SYG12	exon4	NA
chrY15	22162	25781	SYG11	gene	NA
chrY15	22162	22684	SYG11-1	exon1	NA
chrY15	23296	24049	SYG11-1	exon2	NA
chrY15	22162	22684	SYG11-2	exon1	NA
chrY15	25241	25781	SYG11-2	exon2	NA
