## Supplementary material for "Hidden genomic features of an invasive malaria vector, *Anopheles stephensi*": table S10

Name	Accession #	Chromosome Position		Location of physical data	Starting mapping position in chr	Ending mapping position in chr	% identity	Probe Source	Probe length	Sequence
AST_003_B2_B11_M13FWD		X	1	B	2326817	2327935	91.84	stephensi BAC	1129	ATGTACCTTTAGGGGCGATTCGAGCTCGGTACCCGGGGATCTCCATCTCCTTCTCTTTTCTTCGGAATCGATGGAGTTCTGCTGCATGTCCCAAATTCCTATCACTGTGAGTGAATGTAGCTCAGCATCAGCGATACGGCTCAGCATCAGCGTGCTGTGCATCCGGAAAATGTGGACTCTTGGTTTTGTTGCCGGTTGTTTCTAGAATATTCCGTTCTTAAACTATAAAAATAATAGGGCTCTTGGTAGTGTGTAGAGTGAAATACGTGAAACAATTCGTAGAATAAAACTACTGACATACCGATAGCTGGCCCAAACAACGCATGTACGTAAATACTGTAACGCATCGAAGTGCACCAAAGCGTACAACAGTATGTGCATCATGTGTTCATGTAGGAT…
212C07'	EX227603	X	1	C(1)	2838899	2839240	98.93	stephensi cDNA	340	CTTGCAAAATTGCACAAATTATATATTTAAGCTTATATCGTAACTCTATCGTTCGTCTATGTTAATGTTTCCAAATTTCCTTCCTCCACGACTTTTGCACGACGAATCGTTAAACCGTCGAAACTATTCACAGCACCCAACGGCGGGGTCGGGATTGATTCGTTCGTCATTCTGTCATTAACACACACAACACTGTACTCTACTTTTGAGAAGCATTTTCATCGTAAAAACTATACTTAAATACGTTTGCCGAAACTGCTTGAGTGTGAGTGAGATGGCGAGCAGTATAGGTGTATACAGCAATGGGCAATGGCAAATTGAACTATAAAATATTGCAATT
211F07	Shouche lab	X	2	A	4879518	4880334	87.8	stephensi cDNA	813	GACCCTCTCGAACATGGCTCACGGTGGTGGCACATGTCGGCAAACCCTCACTGGTGGTGCCCACTGGTGAGCCGTGTCCTGAGAACGCCGATGTTGCTAGGGAAGCTGCACGCACACCAGTGTGCCGAAGTGCAATACGGTGACACATTTGCTGTACGCATGCCAGACTAAGGCAGGAGGGAGAAGTCAAGACATGTCCTTATGATTTTCTGCCGGATTTCCACTGGCAACGCTCGGGACCGTTGACCTGGCCGAGGTGTGGAAGGAGGTGAGCTGAATTGTGCTCTACCGCCGATTCCGTCACCCTTGGCATTACGTACTTAAGGTCCGCTAGGTGTACTGCGATATCTCAGAACTCAAAAAATGCGATCACCAGTTCACATCAAATCAAATCAACTG…
211B07	EX227526	X	4	B(1)	11494708	11495055	95.44	stephensi cDNA	349	GCAGCGAAAGCGCAAAGGCGCAAAGTATAAGCGAACGATATAGAAAAAAAAATAATAAAAAAAACGAGAAGTTCTTAAAAGCGAAAACTGTTGATAGAATGAAAAGCGAAAAATTATTTGGAAAAAAAACATCAAAACACAATAAGAACAACTAAAAGAAAAAGACGAATGTGTGAAATGCGTTAAACTGATGATGGGGGAAAAAAGAGAGAGGGAGAGAGATGGAAAGAGAAAGTGGATGCAAAAAACAACACACGTATAGAACAAAATAATAAAAATAAAAAAAGCATACAGCCACACACACACACACATGCACGCATGCAAAGAGAAAAATCCGGTTGAGAGGACG
211A12	EX227520	X	6	A(1)	15776211	15776538	97.26	stephensi cDNA	321	CAACAAAAATGCGTTACGTCAGCAGCATTCGAGTGCCGGCACCAGTAGCAGCCAGGGACGCTTTACGACGTCGCTGGTGCAGGAATCGGAACACGGCGGTGGTAATGAGGGTTCATCACTGGCAAAGTAAACACACGCACCCCCTGCGATAGAAAATATATGGTACGGGGGGAGGCGTGGGGGCGAGGCTGTGCTTTTTAGAGGGTGCTCTAGGAATAAGGCTGCGGGAGACTATAATGGGCTAGAATATAACAAGCACACGCTTTTGTTTTGGTTGAAGCAATAGAAATAGATTCGTTCGAACCTATCGTTTCCTATACG
211H11	EX227583	2R	7	A(4)	92482633	92483396	82.85	stephensi cDNA	637	CTGCACCGCACAGTATGAGGCGATTACTTTTTATTATCATCCCGGCCATCGTCACAATCGGACACTCGATCCGACCGCCCATTATCGATGGGAGGGAAGCGGATCTACACGAGTTCCCGTACCAGGTGTCGTTACAGTGGAACTTTAACAATGGTTCACGCCCAACGCATTTCTGTTCCGGATCGATCCTCAACCGGGACTGGATTCTAACGGCAGCGCACTGCATGGAAAATCTCTCGGGCAACGGTTGGTACGAGATCGTCGCAGGTGTGAACAACATTGCCCACGAAGAACCCGGAGCACAGCGACGAAATGTGTCGCGGTTCGTCAAGCATCCGTTGTTCAATGAACTCACCATCAAGCATGATATCGCTGTGATTCTGCTCTCGGAACCGTTGC…
212H03	EX227647	2R	9	C(2)	82593853	82594226	99.2	stephensi cDNA	374	GTAACTAAACAACGCAACAAGCCTTGCCACATCACATAAGAGCGCTCGCGCGCGTTCGGCTCGTGTAAATCTACCAGCCTAACGAGGAACGAGGAAGATTGGATACGATAGAATACAGACAGCAGGATCATTCCCGAACCTTACCATAAAAAGAAAGACCAACATGATGCTGCTGCTATTGCTTCAAAATCAGACCAAGCAATGCAACAATGTGTGGGGCACGATAGGGCAGACAAAACAGTACGAAACGGACGTCAAATCAAATACCCTCACCCAACCACTTAACAATACACTCAGAGAGAGAGAGACCCCTCAGACAACTCCCGGTTTTTCGTCGCATAATTTCGATGCGAGGAAAAAAAGCACGTCGCAAC
211B09'	Shouche lab	2R	12	B(3)	58416043	58416428	94.9	stephensi cDNA	413	GGAGGAGAACAGCGCCACCTAGTGTACGGTAGCGAAACTGTGTTCGTATTGATTTTAAACCGTAGCGCCCTCTGTCGGTGTATAGATAGTTTTATTTGTGAAACCATTTGCTTTTTTTACGTAGACCTGCATCGAAATTCATACTAGCGGCATTTATACTCTATTTAGTTTCGTTTATTTTCCACCCCTTTTCTATGCCCAGCACAGCACATTCAAAGCATCTGTTTCTTTTTTTGTAATCTAGTTTATTGACGTGTGTTCATGTATTGTATCGTTTTTTTTTTTAACTGATGGATGAATGAAATACAAATAGAGTGGCGCGGCGCAGTAGGACGAATTGCGGTTTTAAGGCTATGACCCGGTCCCGTCGGCCAATGAACAATCAAAAAAAAAAAAAAA…
211F02	EX227558	2R	19	B	40987028	40987273	100	stephensi cDNA	246	GATCATCAAGAAGCCGGTGGTGGTGCACTCGCGTTACCGTGTGCGCAAAAACACGATCGCTCGTCGTAAGGGCCGTCACTGCGGTTATGGTAAGCGAAAGGGTACGGCCAACGCTCGTATGCCGCAGAAGCTGCTCTGGATGAACCGTATGCGTGTGCTGCGTCGCCTGCTGAAGAAGTACCGCGAGGCGAAGAAGATCGACCGTCACCTGTACCACGATCTGTACATGCGTGCAAAGGGTAACGT
AST012A11	Tu lab	2L	28	C(1)	3745308	3762275	100	stephensi BAC	24171	TCTTCGTTGTCAGCCGAGTTCTTGTTTAATTTTGCGAAGAAGTGTCAGTTTTTATTGAAACGTCCAGTTACAAAGAGTAGATAGATGTGGTGAATATTTTCATCTGTAGTGAAAAGATCTGAAAAGATATTTTCTGGGAGGACATTGCTTTCCGCAGAATTGTTGGTTTGGAGTTACTCCTGGAGAAATTATGGAACAAAGCTTCAACTGTTCAGAGTTTCCCGACTGAGCAAATAACTCTCGAATCGAACTTGCCCTTCTTCGTCGTCGACGTTTTTTTTGCCTCCCGGTCCAAAGTAACCTCAATCTCAACACGATTTCCGTGCTCCATTGCGTTCGACTTCCTTTGCTGGCGCTGTGTGGTGCTATCAACTTGACTTCATCGGTTGGCCGTCCCCT…
AST041D2	Tu lab	2L	27	A	6240811	6260017	96.52	stephensi BAC	19275	TGTGAGCGGATACATTTCACACAGGAAACAGCTATGACCATGAtTACGcCAAGCTATTTAGGTGACACTATAGAATACTCAAGCTTGCATGcCTGCAGGTCGACTCTAGAGGATCGAATGGAAATTTAAACACAAACTTTGTTAATCTTCTTACGGGCAACAATAGGTACGGCCGTCCGATTGAAAAGTTGCCCCGCGGGGCCAACTGCAACTTCCCCGATGTCGAGCGTGTAACGTGTATTGGATTGCGTACCGGAGGTGGTTTTTTTTTCTTCTTTCGGATGGCGATGAAATTTAAATAATCAAAACATTAGCTCCCCGAGAGGCGAGAGTGTGTCCGGGAATGTGGGACTGGGTGAAAAAATCGAACGGTTGGACCTCCGCATTTGTGATGTCGTT…
211H02	EX227577	2L	20	B(1)	36952763	36953121	98.61	stephensi cDNA	359	GTATGAATTGTGATCGAAAATGTGCAAGGAATTTATGAAACTGGGTGAAAAAGGATAGGGTATTTTAGAGGAGTTCCATCGATAGCTCGTAGTGTTCGAATATGAATCATATGCACTATACTCGTCCTTAAATGGAGCGCAATTTTTGAAATCTTACAATTTGAATATTTAATCAGCCATCATGTGGAATCTGGATCAAAATAAGCAATAGGGAACGGAAAAGTCTGTAATACGTGTTCTGCGTGGAGGTTTTGAACAACAGTGCAGGGAATATTGTGCGCATGAATGCTAATACACTGTGAATTATATTACCATGAGCCACGATCATGAGTTTAAATAAAGTGAATTTCTTATAAATG
AsUbi	AJ415521	3R	29	AB	87662058	87662671	100	stephensi cDNA	543	GGACACGTTGGAATCATGCAGATTTTCGTGAAAACACTCACCGGCAAGACCATCACACTCGAGGTCGAGCCTTCGGACACGATCGAGAATGTGAAGGCCAAGATCCAGGATAAGGAAGGAATTCCTCCAGATCAGCAGCGTCTCATCTTCGCCGGCAAGCAGCTGGAGGATGGTCGCACCCTGTCGGACTACAACATTCAGAAGGAATCTACCCTTCATCTGGTGCTGCGACTCCGCGGTGGTATCATCGAGCCTTCGCTGCGTATTCTGGCCCAGAAATATAACTGTGACAAAATGATTTGCCGCAAGTGCTACGCTCGTCTGCACCCGAGAGCAACCAACTGCCGCAAGAAGAAGTGCGGTCACACCAACAATCTGCGCCCGAAGAAGAAGCTGAAG…
AST021C18	Tu lab	3R	30	C(1)	78824633	78838982	99.99	stephensi BAC	14418	ATTACGCCAAGCTATTTAGGTGACACTATAGAATACTCAAGCTTGCATGCCTGCAGGTCGACTCTAGAGGATCCTTCGCCGTACGTCCGACCCAGGGGTTGCTGTGTTTGCTGTGGAGGTGGTGTCGGTGCCTGCGGATAGGCGGCACTGGGCGGGATGTACGATGGAGGAGGCAAATAGTTGTTCCGGGGCGTTTGTCGGTACTGAATAGAATGTTGCTGCTGCTGCTGCTGAGGAGATTGCTTTGATTGCCGCTGCGGTGGAGCGTATGGGGCATTTTTGTAAAAGTCCTGATCATCGCCCTGATGTCCGGCGGGCCCGTACAGCAGGTTGTTCACAGCCGAGGCGTGCTGATTTTGCAACGGACTCGCGGTAGCCCATGTCGGGGGCTGTATATTG…
211F01	EX227557	3R	36	A(1)	48959544	48959792	99.6	stephensi cDNA	249	GTTTGGGTAAACACCTACTTGGCCGTGGTAAGCCAGGCTCCATTCGGTGGCTACAAGCAGTCGGGTATTGGTCGCGAGCTGGGCAAAGACTCGCTGGAAGGTTACCTAGAGACAAAATCCGTCTCCATCCGTCTGCCAGCCAAAATTTAAACGGGTCTTCCTTTGCCCAGTTACGGTTATCGTGATTTACGATTGTTTCATCGTTGATGTTCCTGCAAAACAAATACATCTTCATCGTTTTGTTACATT
211A05	EX227515	3R	37	D(1)	44716365	44716974	99	stephensi cDNA	464	GGCATTGTGGAGGAAGCCGCCAAGAAGCGCACTCGCCGCACGCAGAAATTCCAGCGTGCCATCGTCGGCGCGTCGCTGTCGGAGATCATGGCCAAGAGGAACATGAAGCCCGAAGTACGCAAGGCCCAGCGCGAACAGGCTATTAAGGCTGCCAAGGAGAAGAAGGCCAAGCAGACGGATAAGAAGCCGAAAGCCGCCGCTCAGACCAACCCTAAGCAGCAGAAGCCGAAGGCCGCCAAGGTTGCACAGAAGGCTGCGCCACGCGTTGGAGGCAAGCGATAAGAAATGGGAATGTGCCTTCATTTTTTTCTCTTACCTCAGAACATTTTCCCGACGTGATGGTCGATGTTTGCGTGTCCCCAATATGCTTGTACCATCTAAGTTTGGTGACGGCAGGCG…
16_G10*	BU038933	3L	46	B(2)	1198426	1198580	97.42	stephensi cDNA	681	GAGGTAGCAGNAGNANAGTTCTGTGAGNACTACCATTGGCTGCCGCGATATGAAAATTGCCCAGACACTACGCGATCTGTTCCAGTCGCCCAACTTCCGTGTGGTCGTGGTGGACGATGTCGATGCGGTGGAAATTTGCGGTGCGCTTAAGAATATCGTAGCTTGCGGCGCTGGATTCGTCGACGGTATGGGCCTGGGTGATAATACGAAGGCCGCCGTTATTCGGTTAGGGTTGATGGAGATGATTAAGTTCGTCGATGTGTTCTACCCCGGTAGCAAACTGTCAACGTTCTTCGAAAGCTGTGGCGTTGCTGATCTAATAACTACGTGTTATGGTGGCCGTAATCGCAAAGTGTCGGAAGCGTTCGTGAAAACAGGAAAAACGATCAAGCAGCTGGA…
211B03	EX227523	3L	46	B(3)	971439	971897	85.62	stephensi cDNA	399	GGCCCGAACGGCTACGAAACATGTGTACAAAGTGGATCCCGATATGACGCGCGAGGGTGGATCGATTCCGGTCACGCTAACGCTGCAGCAGACGACGGGCAAAAACGTGTTGCTGCTGCCGATGGGTGCCTCGGATGATGGAGCACATTCGCAGAACGAAAAGATCGATGTGCGCAACTACATCGAGGGGACCAAACTGCTTGGGGCTTACTTGTACGAGGTGTCTCGCATCAACTGAGCAGCCAGATTGCTGTCGATCTTTACCACTGCGAACGCAAAACCCCGACATCACGACCCATCACTATCACTTCCCTGTGCTAAACACCAACCCCGTTTGATACCAATCGTTTTCGGCGCGTATATGAGAATTGTTAATAAAAAATCCGGCATGTTATTTTG
212E11	EX227622	3L	42	A(1)	17639987	17640515	98	stephensi cDNA	441	GACAGTACGTAACGTGCGTTGACGGTAATACATACAACTCGCGGCATCTAACATTCTCATCATGAAAGCTTCCGGTGCCTTGGTGGGGCTACTGTTGGTGGGGCTGGTCCTGGCAGACGATCGTTGTCCACCGATCGACGACCCGGAATCGCCACCGGTACTGCTGCCACATCCAACCGACTGTGAAAAGTTCCTGATCTGCAACCACGGCACTGCGGTTGTCAGCAAATGTCCACCCGGATTGCACTGGAACGATGGAAAGAAATTGTGTGACTATCCATCGCTAGCCCAGTGTCTGGTGGGAGAAGCGGGATCTACCTCGCAACCGCTGCAACCGTCCGAAAACTGTCCGGCGGAGTACGATCCCGATCATATGGTGTACACGCCGCACGAAACGGA…
AsHyp16	AY162228	3L	38	E	41911642	41912437	97	stephensi cDNA	700	GCTCAGTCAGTACCAGGTGTTGCAAGCGGTACACAGCGATCGTGCTCAACATTTTATTAGTGAGCATTGGAAAAAGTGTTACAAATACAGCATGTTGTCCAAAGGCCAAACGCTGTTACTGGTAGTGTTTGCCGTTGCAGTTTTCGGTACCGTTTCGGTGGAAGGTGCCGCACTGAACCGGACACCTCGTCAGCTGAGCAGTTTACTCACACTTAGTGGCGAATCAAATTCTAGAATAGAAAATGGTACCATCCTGTGTGACACGCTCAAGTGCCCACCGGAATCGTTCAAGTGTGTGATCGTCAAAAACTCCACCAAGGACGATGTGAACAAGATTCGAGTGACACGCGAGTGCCTTGATCCGGCGGGCAAGGCGACGGCCAAGAATGTCACCACCGA…
