## Supplementary material for "Hidden genomic features of an invasive malaria vector, *Anopheles stephensi*": table S4

chromName	chromStart	chromEnd	Type	AltName	AltStart	AltEnd	ID	LEN	COV_Q	COV_R	TE_Chrom	TE_Start	TE_End	TE_Name
chr2	81668525	81672740	DEL	a_000000F-002-01	79938	79938	0000000007	4795	1.00063	6	chr2	81668525	81672740	Motif:TE_00000757_INT-int
chr2	75855201	75857739	DEL	a_000000F-010-01	138385	138385	0000000023	3040	3.53454	2	chr2	75855201	75857739	Motif:TE_00000721_INT-int
chr2	75873533	75877800	DEL	a_000000F-010-01	124564	124564	0000000026	6480	3.34059	2	chr2	75873533	75877800	Motif:TE_00000840_INT-int
chr2	75886940	75887174	DEL	a_000000F-010-01	115987	115987	0000000028	382	0.0052356	2	chr2	75886940	75887174	Motif:TE_00000033_LTR
chr2	77400073	77400124	DEL	a_000000F-062-01	122329	122329	0000000085	51	0.0392157	2	chr2	77400071	77400129	Motif:TE_00000596
chr2	82164950	82170120	DEL	a_000000F-068-01	38080	38080	0000000096	5746	1.00052	2	chr2	82164950	82170120	Motif:TE_00000446_INT-int
chr2	80566920	80573238	DEL	a_000000F-069-01	94748	94748	0000000107	6331	1.73401	2	chr2	80566920	80573238	Motif:rnd-1_family-32
chr2	81790368	81790545	DEL	a_000000F-088-01	54999	55042	0000000122	192	0.00851064	0.0465116	chr2	81790363	81790545	Motif:TE_00000378_LTR
chr2	81809882	81810313	DEL	a_000000F-088-01	35853	35853	0000000125	437	0.00457666	2	chr2	81809882	81810313	Motif:TE_00000787_LTR
chr2	81813131	81813365	DEL	a_000000F-088-01	33121	33121	0000000127	378	0.00529101	2	chr2	81813131	81813365	Motif:TE_00000033_LTR
chr2	48388433	48388618	DEL	a_000000F-093-01	188003	188005	0000000158	201	0.921182	1	chr2	48388433	48388618	Motif:TE_00000378_LTR
chr2	48499146	48499271	DEL	a_000000F-093-01	74350	74366	0000000176	109	0.016	0.125	chr2	48499136	48499274	Motif:TE_00000375
chr2	48506925	48507901	DEL	a_000000F-093-01	66486	66486	0000000181	981	0.00203874	2	chr2	48506925	48507901	Motif:rnd-1_family-20
chr2	48508461	48508646	DEL	a_000000F-093-01	65978	65978	0000000183	222	0.00900901	2	chr2	48508461	48508646	Motif:TE_00000378_LTR
chr2	73238240	73243979	DEL	a_000000F-099-01	59706	59707	0000000191	6335	0.757891	2	chr2	73238240	73243979	Motif:TE_00000756_INT-int
chr2	49747767	49747958	DEL	a_000000F-110-01	83599	83599	0000000197	207	0.00966184	2	chr2	49747751	49747958	Motif:TE_00000602
chr2	49747775	49747960	DEL	a_000000F-110-01	83599	83599	0000000197	207	0.00966184	2	chr2	49747775	49747960	Motif:TE_00000378_LTR
chr2	49747810	49747974	DEL	a_000000F-110-01	83599	83599	0000000197	207	0.00966184	2	chr2	49747810	49747983	Motif:TE_00000063
chr2	51646612	51646800	DEL	a_000000F-123-01	238689	238689	0000000209	193	0.0103627	2	chr2	51646612	51646800	Motif:TE_00000378_LTR
chr2	55712334	55712518	DEL	a_000000F-124-01	56591	56591	0000000242	191	0.0104712	2	chr2	55712334	55712518	Motif:TE_00000378_LTR
chr2	55712336	55712523	DEL	a_000000F-124-01	56591	56591	0000000242	191	0.0104712	2	chr2	55712336	55712545	Motif:TE_00000834
chr2	50634260	50643496	DEL	a_000000F-126-01	36473	36473	0000000256	9275	1.26038	2	chr2	50634259	50643496	Motif:TE_00000685_INT-int
chr2	50954561	50954663	DEL	a_000000F-131-01	41851	41856	0000000257	121	0.015873	0.4	chr2	50954538	50954663	Motif:rnd-4_family-36
chr2	68187761	68193566	DEL	a_000000F-137-01	38775	38775	0000000269	6385	0.000313234	2	chr2	68187761	68193566	Motif:TE_00000756_INT-int
chr2	25383980	25389518	DEL	a_000002F-014-01	80982	80982	0000000286	6073	0.000329327	2	chr2	25383980	25389518	Motif:TE_00000284_INT-int
chr2	30465908	30466075	DEL	a_000002F-019-01	52777	52777	0000000296	206	0.00970874	2	chr2	30465908	30466075	Motif:TE_00000378_LTR
chr2	28668061	28668246	DEL	a_000002F-025-01	39346	39349	0000000343	242	0.00816327	0.666667	chr2	28668061	28668246	Motif:TE_00000378_LTR
chr2	26148513	26148668	DEL	a_000002F-034-01	178142	178147	0000000394	157	0.0123457	0.4	chr2	26148513	26148672	Motif:TE_00000344
chr2	26148577	26148668	DEL	a_000002F-034-01	178142	178147	0000000394	157	0.0123457	0.4	chr2	26148577	26148679	Motif:TE_00000620
chr2	30245325	30245496	DEL	a_000002F-037-01	73437	73453	0000000406	302	0.00628931	0.125	chr2	30245325	30245496	Motif:TE_00000378_LTR
chr2	3035832	3036345	DEL	a_000002F-040-01	61199	61202	0000000444	525	2.37879	0.666667	chr2	3035832	3036345	Motif:rnd-1_family-20
chr2	27480813	27480992	DEL	a_000002F-042-01	65256	65256	0000000458	187	0.0106952	2	chr2	27480812	27480992	Motif:TE_00000378_LTR
chr2	27480860	27481000	DEL	a_000002F-042-01	65256	65256	0000000458	187	0.0106952	2	chr2	27480860	27481012	Motif:TE_00000375
chr2	27480884	27481000	DEL	a_000002F-042-01	65256	65256	0000000458	187	0.0106952	2	chr2	27480884	27481001	Motif:rnd-5_family-224
chr2	27518985	27519120	DEL	a_000002F-042-01	101897	101906	0000000463	148	0.0127389	0.222222	chr2	27518971	27519120	Motif:TE_00000180
chr2	27518993	27519124	DEL	a_000002F-042-01	101897	101906	0000000463	148	0.0127389	0.222222	chr2	27518993	27519124	Motif:rnd-3_family-86
chr2	6165810	6166044	DEL	a_000002F-044-01	35842	35842	0000000466	378	1.1746	2	chr2	6165810	6166044	Motif:TE_00000033_LTR
chr2	24491399	24491606	DEL	a_000002F-046-01	69028	69028	0000000472	212	0.00943396	2	chr2	24491398	24491606	Motif:rnd-5_family-94
chr2	24491447	24491611	DEL	a_000002F-046-01	69028	69028	0000000472	212	0.00943396	2	chr2	24491447	24491612	Motif:TE_00000378_LTR
chr2	24512381	24512570	DEL	a_000002F-046-01	90381	90384	0000000475	213	0.916667	0.666667	chr2	24512381	24512570	Motif:TE_00000378_LTR
chr2	24586522	24586630	DEL	a_000002F-057-01	47924	47924	0000000477	204	0.00980392	2	chr2	24586512	24586630	Motif:rnd-3_family-56
chr2	24586530	24586720	DEL	a_000002F-057-01	47924	47924	0000000477	204	0.00980392	2	chr2	24586530	24586720	Motif:TE_00000378_LTR
chr2	31978414	31978553	DEL	a_000002F-064-01	180695	180708	0000000506	217	0.00869565	0.153846	chr2	31978414	31978553	Motif:rnd-1_family-33
chr2	32007061	32008010	DEL	a_000002F-064-01	215316	215316	0000000513	1077	1.4104	2	chr2	32007061	32008010	Motif:TE_00000174
chr2	32043687	32043831	DEL	a_000002F-064-01	250727	250727	0000000521	156	0.0128205	2	chr2	32043687	32043831	Motif:rnd-1_family-223
chr2	32087864	32091740	DEL	a_000002F-064-01	295312	295312	0000000530	4945	2.0002	2	chr2	32087864	32091740	Motif:rnd-1_family-223
chr2	8407666	8410208	DEL	a_000002F-065-01	53865	53865	0000000532	3062	2.00131	2	chr2	8407666	8410208	Motif:TE_00000721_INT-int
chr2	8407666	8410208	DEL	a_000002F-068-01	53865	53865	0000000534	3062	2.00131	1	chr2	8407666	8410208	Motif:TE_00000721_INT-int
chr2	30635337	30636531	DEL	a_000002F-068-01	94342	94342	0000000550	1199	0.00166806	2	chr2	30635337	30636531	Motif:rnd-1_family-20
chr2	29114456	29114735	DEL	a_000002F-080-01	35487	35487	0000000567	310	0.00645161	2	chr2	29114454	29114735	Motif:rnd-5_family-370
chr2	31091230	31091803	DEL	a_000002F-089-01	112799	112799	0000000590	573	1.00524	2	chr2	31091228	31091807	Motif:TE_00000003
chr2	31099660	31106010	DEL	a_000002F-089-01	120409	120409	0000000593	6350	4.86992	2	chr2	31099658	31106010	Motif:rnd-1_family-32
chr2	31111982	31112289	DEL	a_000002F-089-01	126283	126299	0000000595	309	0.00615385	0.125	chr2	31111926	31112289	Motif:TE_00000774
chr2	32417884	32418086	DEL	a_000002F-092-01	130171	130171	0000000614	204	0.00980392	2	chr2	32417884	32418092	Motif:rnd-1_family-33
chr2	32417952	32418086	DEL	a_000002F-092-01	130171	130171	0000000614	204	0.00980392	2	chr2	32417952	32418114	Motif:rnd-1_family-47
chr2	32418631	32418832	DEL	a_000002F-092-01	130699	130699	0000000616	210	0.00952381	2	chr2	32418631	32418832	Motif:TE_00000387_LTR
chr2	32479233	32479612	DEL	a_000002F-092-01	197344	197344	0000000629	628	1.40446	2	chr2	32479233	32479612	Motif:TE_00000410
chr2	32479433	32479813	DEL	a_000002F-092-01	197344	197344	0000000629	628	1.40446	2	chr2	32479433	32479813	Motif:rnd-3_family-113
chr2	32646798	32647150	DEL	a_000002F-092-01	375735	375735	0000000669	444	0.0045045	2	chr2	32646798	32647150	Motif:rnd-1_family-20
chr2	33562655	33562880	DEL	a_000002F-108-01	38218	38218	0000000677	290	0.00689655	2	chr2	33562655	33562880	Motif:TE_00000093_LTR
chr2	28049933	28050118	DEL	a_000002F-118-01	46640	46640	0000000684	192	0.0104167	2	chr2	28049933	28050118	Motif:TE_00000378_LTR
chr2	24970745	24970929	DEL	a_000002F-119-01	87631	87636	0000000703	204	0.00956938	0.4	chr2	24970745	24970929	Motif:TE_00000378_LTR
chr2	24994000	24994521	DEL	a_000002F-119-01	110514	110528	0000000706	549	0.0035524	0.142857	chr2	24993989	24994521	Motif:TE_00000261
chr2	24996977	25002237	DEL	a_000002F-119-01	112804	112804	0000000709	5656	1.75424	2	chr2	24996977	25002237	Motif:rnd-1_family-32
chr2	25009241	25009417	DEL	a_000002F-119-01	119430	119466	0000000710	163	0.0100503	0.0555556	chr2	25009210	25009417	Motif:TE_00000378_LTR
chr2	25015250	25015399	DEL	a_000002F-119-01	125589	125589	0000000715	166	0.933735	2	chr2	25015229	25015399	Motif:TE_00000764
chr2	25015258	25015410	DEL	a_000002F-119-01	125589	125589	0000000715	166	0.933735	2	chr2	25015258	25015410	Motif:TE_00000378_LTR
chr2	25101692	25101854	DEL	a_000002F-119-01	213210	213210	0000000736	184	1.0163	2	chr2	25101666	25101854	Motif:TE_00000027
chr2	25101692	25101873	DEL	a_000002F-119-01	213210	213210	0000000736	184	1.0163	2	chr2	25101692	25101873	Motif:TE_00000378_LTR
chr2	27012351	27012585	DEL	a_000002F-121-01	67340	67358	0000000762	398	5.51923	0.111111	chr2	27012351	27012585	Motif:TE_00000033_LTR
chr2	31285037	31285931	DEL	a_000002F-122-01	95923	95923	0000000773	918	0.00217865	2	chr2	31285037	31285931	Motif:rnd-2_family-64
chr2	31296589	31296714	DEL	a_000002F-122-01	108421	108425	0000000779	123	0.015748	0.5	chr2	31296589	31296714	Motif:rnd-1_family-4
chr2	31310455	31310969	DEL	a_000002F-122-01	122797	122797	0000000784	546	0.003663	2	chr2	31310455	31310969	Motif:rnd-6_family-902
chr2	4847549	4853058	DEL	a_000002F-134-01	107092	107092	0000000827	6460	1.00015	2	chr2	4847549	4853058	Motif:TE_00000281_INT-int
chr2	29260123	29260308	DEL	a_000002F-135-01	67727	67727	0000000837	188	0.0106383	2	chr2	29260123	29260308	Motif:TE_00000378_LTR
chr2	29260159	29260308	DEL	a_000002F-135-01	67727	67727	0000000837	188	0.0106383	2	chr2	29260159	29260328	Motif:TE_00000779
chr2	89891941	89892900	DEL	a_000005F-003-01	27473	27473	0000000848	1869	0.636704	2	chr2	89891941	89892900	Motif:TE_00000685_INT-int
chr2	92401258	92406287	DEL	a_000005F-015-01	169368	169368	0000000860	5607	0.000356697	2	chr2	92401258	92406287	Motif:TE_00000565_INT-int
chr2	92510424	92510556	DEL	a_000005F-015-01	64825	64825	0000000867	144	0.0138889	2	chr2	92510424	92510557	Motif:TE_00000638
chr2	84239674	84244532	DEL	a_000005F-032-01	82867	82869	0000000906	7409	0.114155	1	chr2	84239674	84244532	Motif:TE_00000844_INT-int
chr3	58804980	58806604	DEL	a_000001F-011-01	34601	34602	0000000930	2116	2.00189	2	chr3	58804980	58806606	Motif:TE_00000331_INT-int
chr3	58804980	58806604	DEL	a_000001F-015-01	34601	34602	0000000932	2116	2.00189	2	chr3	58804980	58806606	Motif:TE_00000331_INT-int
chr3	81570783	81570912	DEL	a_000001F-016-01	141608	141608	0000000948	138	0.0144928	2	chr3	81570781	81570912	Motif:rnd-3_family-86
chr3	81570807	81570921	DEL	a_000001F-016-01	141608	141608	0000000948	138	0.0144928	2	chr3	81570807	81570932	Motif:TE_00000255
chr3	54054787	54054910	DEL	a_000001F-034-01	49602	49602	0000000975	209	0.00956938	2	chr3	54054762	54054910	Motif:TE_00000693
chr3	54054806	54054969	DEL	a_000001F-034-01	49602	49602	0000000975	209	0.00956938	2	chr3	54054806	54054969	Motif:TE_00000620
chr3	88531124	88531164	DEL	a_000001F-036-01	50062	50062	0000000999	48	0.0416667	2	chr3	88531117	88531164	Motif:rnd-3_family-86
chr3	88531126	88531165	DEL	a_000001F-036-01	50062	50062	0000000999	48	0.0416667	2	chr3	88531126	88531165	Motif:TE_00000409_INT-int
chr3	50810554	50810733	DEL	a_000001F-048-01	89383	89383	0000001038	195	0.0102564	2	chr3	50810554	50810733	Motif:TE_00000378_LTR
chr3	50810929	50810963	DEL	a_000001F-048-01	89565	89565	0000001041	36	0.0833333	2	chr3	50810921	50810963	Motif:rnd-3_family-86
chr3	50820413	50820508	DEL	a_000001F-048-01	98809	98827	0000001043	127	0.682759	0.111111	chr3	50820413	50820508	Motif:TE_00000035
chr3	80218597	80223560	DEL	a_000001F-051-01	59232	59232	0000001050	6344	5.31211	2	chr3	80218597	80223560	Motif:rnd-1_family-32
chr3	80233285	80233827	DEL	a_000001F-051-01	67561	67561	0000001052	572	0.0034965	2	chr3	80233285	80233827	Motif:TE_00000476
chr3	82536498	82537049	DEL	a_000001F-067-01	197934	197934	0000001064	1095	5.00274	2	chr3	82536498	82537049	Motif:TE_00000069_LTR
chr3	82676166	82676297	DEL	a_000001F-067-01	329340	329377	0000001075	153	0.0105263	0.0540541	chr3	82676134	82676297	Motif:TE_00000500
chr3	82676168	82676308	DEL	a_000001F-067-01	329340	329377	0000001075	153	0.0105263	0.0540541	chr3	82676168	82676308	Motif:TE_00000269
chr3	82676174	82676326	DEL	a_000001F-067-01	329340	329377	0000001075	153	0.0105263	0.0540541	chr3	82676174	82676326	Motif:TE_00000511
chr3	88404638	88404872	DEL	a_000001F-079-01	100687	100687	0000001139	373	2.00536	2	chr3	88404638	88404872	Motif:TE_00000033_LTR
chr3	65602707	65608117	DEL	a_000001F-080-01	131756	131756	0000001152	5925	2.35342	2	chr3	65602707	65608117	Motif:TE_00000780_INT-int
chr3	65656856	65659396	DEL	a_000001F-080-01	189648	189648	0000001161	3055	4.42979	2	chr3	65656856	65659396	Motif:TE_00000721_INT-int
chr3	86958444	86962677	DEL	a_000001F-095-01	81111	81111	0000001186	4647	0.000430385	2	chr3	86958444	86962677	Motif:TE_00000757_INT-int
chr3	80659438	80659622	DEL	a_000001F-103-01	67775	67784	0000001196	208	0.00921659	0.222222	chr3	80659438	80659622	Motif:TE_00000378_LTR
chr3	80672249	80678055	DEL	a_000001F-103-01	80111	80111	0000001198	6386	0.000313185	2	chr3	80672249	80678055	Motif:TE_00000756_INT-int
chr3	64129016	64132257	DEL	a_000001F-108-01	100727	100727	0000001224	4308	0.000464253	2	chr3	64129016	64132257	Motif:rnd-1_family-85
chr3	84891754	84897292	DEL	a_000001F-109-01	57111	57111	0000001226	6074	0.000329272	2	chr3	84891754	84897292	Motif:TE_00000284_INT-int
chr3	84891754	84897292	DEL	a_000001F-110-01	57111	57111	0000001228	6074	0.000329272	1	chr3	84891754	84897292	Motif:TE_00000284_INT-int
chr3	60076932	60077111	DEL	a_000001F-110-01	35279	35279	0000001231	190	1.90526	2	chr3	60076932	60077111	Motif:TE_00000378_LTR
chr3	60094195	60094343	DEL	a_000001F-110-01	57404	57404	0000001235	163	0.0122699	2	chr3	60094194	60094343	Motif:rnd-1_family-47
chr3	60137335	60141907	DEL	a_000001F-110-01	99265	99265	0000001239	5205	2.6878	2	chr3	60137335	60141907	Motif:TE_00000508_INT-int
chr3	60202641	60203182	DEL	a_000001F-110-01	160824	160824	0000001246	566	5	2	chr3	60202641	60203182	Motif:TE_00000476
chr3	79768764	79772912	DEL	a_000001F-117-01	51242	51242	0000001253	4583	0.999564	2	chr3	79768764	79772912	Motif:TE_00000189_INT-int
chr3	79776671	79777213	DEL	a_000001F-117-01	55362	55373	0000001256	573	0.00342466	0.181818	chr3	79776671	79777213	Motif:TE_00000476
chr3	79814379	79814564	DEL	a_000001F-117-01	92627	92635	0000001261	199	1.85507	0.25	chr3	79814379	79814564	Motif:TE_00000378_LTR
chr3	79814461	79814579	DEL	a_000001F-117-01	92627	92635	0000001261	199	1.85507	0.25	chr3	79814461	79814580	Motif:TE_00000801
chr3	79819314	79820750	DEL	a_000001F-117-01	97326	97326	0000001263	1451	3.53963	2	chr3	79819314	79820750	Motif:rnd-6_family-611
chr3	79850669	79856607	DEL	a_000001F-117-01	126789	126791	0000001267	6483	0.000308404	1	chr3	79850669	79856607	Motif:TE_00000266_INT-int
chr3	13435586	13435711	DEL	a_000003F-007-01	144243	144245	0000001276	148	0.0133333	1	chr3	13435586	13435711	Motif:rnd-3_family-86
chr3	11568811	11574616	DEL	a_000003F-012-01	330791	330791	0000001323	6390	0.000312989	2	chr3	11568811	11574616	Motif:TE_00000756_INT-int
chr3	10901852	10903343	DEL	a_000003F-027-01	39347	39350	0000001365	1513	0.366095	0.666667	chr3	10901852	10903343	Motif:TE_00000463
chr3	11003758	11003797	DEL	a_000003F-027-01	144454	144454	0000001370	51	0.0392157	2	chr3	11003758	11003797	Motif:TE_00000409_INT-int
chr3	11010012	11010331	DEL	a_000003F-027-01	150610	150645	0000001371	300	0.00597015	3.88571	chr3	11010012	11010331	Motif:rnd-6_family-611
chr3	13054010	13054058	DEL	a_000003F-033-01	76356	76356	0000001381	55	0.0363636	2	chr3	13054010	13054058	Motif:TE_00000067
chr3	12124656	12124890	DEL	a_000003F-034-01	55137	55137	0000001389	378	1.00529	2	chr3	12124656	12124890	Motif:TE_00000033_LTR
chr3	12170254	12174402	DEL	a_000003F-034-01	100668	100668	0000001394	4579	1.00044	2	chr3	12170254	12174402	Motif:TE_00000189_INT-int
chr3	12239021	12240077	DEL	a_000003F-034-01	166362	166362	0000001401	1057	0.00189215	2	chr3	12239021	12240077	Motif:TE_00000810_INT-int
chr3	12240562	12241620	DEL	a_000003F-034-01	166845	166846	0000001402	1058	0.658168	2	chr3	12240562	12241620	Motif:TE_00000810_INT-int
chr3	120978	121212	DEL	a_000003F-039-01	99107	99107	0000001424	382	0.0052356	2	chr3	120978	121212	Motif:TE_00000033_LTR
chr3	9220489	9225263	DEL	a_000003F-041-01	149064	149064	0000001431	4803	3.12888	2	chr3	9220489	9225265	Motif:rnd-1_family-32
chr3	9245480	9245714	DEL	a_000003F-041-01	169273	169273	0000001433	382	0.0052356	2	chr3	9245480	9245714	Motif:TE_00000033_LTR
chr3	27778521	27778960	DEL	a_000003F-052-01	186883	186883	0000001454	467	0.301927	2	chr3	27778521	27778965	Motif:TE_00000647
chr3	27815444	27817018	DEL	a_000003F-052-01	224193	224193	0000001465	2608	0.000766871	2	chr3	27815444	27817018	Motif:rnd-5_family-140
chr3	5073795	5077292	DEL	a_000003F-055-01	56039	56039	0000001502	3505	0.998573	2	chr3	5073795	5077292	Motif:TE_00000720_INT-int
chr3	15293565	15293750	DEL	a_000003F-057-01	184083	184083	0000001517	199	0.0100503	2	chr3	15293565	15293750	Motif:TE_00000378_LTR
chr3	15293578	15293758	DEL	a_000003F-057-01	184083	184083	0000001517	199	0.0100503	2	chr3	15293578	15293774	Motif:TE_00000305
chr3	15293624	15293733	DEL	a_000003F-057-01	184083	184083	0000001517	199	0.0100503	2	chr3	15293624	15293733	Motif:TE_00000500
chr3	15329722	15332414	DEL	a_000003F-057-01	219566	219566	0000001521	4161	1.9988	2	chr3	15329722	15332414	Motif:rnd-1_family-178
chr3	21649302	21653282	DEL	a_000003F-058-01	90966	90966	0000001528	4412	1.00023	2	chr3	21649302	21653282	Motif:TE_00000720_INT-int
chr3	21655202	21655743	DEL	a_000003F-058-01	92646	92646	0000001529	573	1.9651	2	chr3	21655202	21655743	Motif:TE_00000476
chr3	21715568	21718115	DEL	a_000003F-058-01	152571	152571	0000001533	3069	4.73249	2	chr3	21715568	21718115	Motif:TE_00000721_INT-int
chr3	21859948	21860139	DEL	a_000003F-058-01	286930	286970	0000001564	237	0.00722022	0.05	chr3	21859948	21860139	Motif:rnd-1_family-34
chr3	21859948	21860139	DEL	a_000003F-061-01	286930	286970	0000001566	237	0.00722022	1.025	chr3	21859948	21860139	Motif:rnd-1_family-34
chr3	20263966	20266504	DEL	a_000003F-062-01	483579	483579	0000001617	3058	4.3705	2	chr3	20263966	20266504	Motif:TE_00000721_INT-int
chr3	7393224	7398634	DEL	a_000003F-068-01	34027	34027	0000001626	5924	0.692944	2	chr3	7393224	7398634	Motif:TE_00000780_INT-int
chr3	7507094	7507319	DEL	a_000003F-068-01	140239	140239	0000001634	376	1	2	chr3	7507094	7507319	Motif:TE_00000033_LTR
chr3	26013761	26016301	DEL	a_000003F-072-01	30935	30935	0000001642	3061	1.00098	2	chr3	26013761	26016301	Motif:TE_00000721_INT-int
chr3	24535143	24535328	DEL	a_000003F-075-01	154125	154125	0000001648	192	0.0104167	2	chr3	24535143	24535328	Motif:TE_00000378_LTR
chr3	13238051	13238236	DEL	a_000003F-078-01	94528	94528	0000001651	211	0.924171	2	chr3	13238051	13238236	Motif:TE_00000378_LTR
chr3	12915045	12917582	DEL	a_000003F-102-01	133626	133626	0000001665	3059	4.27852	2	chr3	12915045	12917582	Motif:TE_00000721_INT-int
chr3	15525012	15525151	DEL	a_000003F-105-01	97062	97095	0000001669	139	0.0116279	0.0606061	chr3	15525012	15525151	Motif:TE_00000375
chr3	45000655	45000839	DEL	a_000006F-009-01	73010	73010	0000001719	195	0.0102564	2	chr3	45000655	45000839	Motif:TE_00000378_LTR
chr3	45000737	45000841	DEL	a_000006F-009-01	73010	73010	0000001719	195	0.0102564	2	chr3	45000737	45000861	Motif:TE_00000823
chr3	45166619	45166805	DEL	a_000006F-009-01	246841	246841	0000001727	332	0.0060241	2	chr3	45166619	45166805	Motif:TE_00000378_LTR
chr3	46694934	46695168	DEL	a_000006F-015-01	62115	62115	0000001745	381	0.00524934	2	chr3	46694934	46695168	Motif:TE_00000033_LTR
chr3	49081888	49082096	DEL	a_000006F-016-01	92054	92054	0000001748	219	0.00913242	2	chr3	49081888	49082096	Motif:rnd-1_family-34
chr3	49083436	49086677	DEL	a_000006F-016-01	93353	93369	0000001749	4435	0.0685239	0.125	chr3	49083436	49086677	Motif:rnd-1_family-85
chr3	36701765	36701950	DEL	a_000007F-010-01	83184	83184	0000001788	191	1.01047	2	chr3	36701765	36701950	Motif:TE_00000378_LTR
chr3	36701830	36701954	DEL	a_000007F-010-01	83184	83184	0000001788	191	1.01047	2	chr3	36701830	36701973	Motif:TE_00000077
chr3	36710397	36710511	DEL	a_000007F-010-01	91807	91813	0000001791	199	0.0097561	0.333333	chr3	36710397	36710534	Motif:TE_00000620
chr3	33652661	33652794	DEL	a_000007F-012-01	119697	119697	0000001824	173	0.0115607	2	chr3	33652661	33652794	Motif:rnd-1_family-47
chr3	33677334	33677651	DEL	a_000007F-012-01	145278	145279	0000001831	367	0.00543478	2	chr3	33677334	33677651	Motif:TE_00000625_LTR
chr3	33740167	33740300	DEL	a_000007F-012-01	207699	207722	0000001847	180	0.679803	0.0869565	chr3	33740167	33740300	Motif:TE_00000375
chr3	33776114	33781625	DEL	a_000007F-012-01	242172	242172	0000001857	6462	2.00046	2	chr3	33776114	33781625	Motif:TE_00000281_INT-int
chr3	32895135	32895170	DEL	a_000007F-016-01	104520	104520	0000001875	44	0.0454545	2	chr3	32895135	32895170	Motif:TE_00000409_INT-int
chr3	33103396	33104234	DEL	a_000007F-016-01	396158	396158	0000001922	1065	1.2723	2	chr3	33103247	33104234	Motif:rnd-1_family-23
chr3	33158367	33158545	DEL	a_000007F-016-01	390413	390451	0000001944	186	0.00892857	1.07895	chr3	33158367	33158545	Motif:TE_00000378_LTR
chr3	31283405	31283526	DEL	a_000008F-001-01	359541	359542	0000001984	141	0.0140845	2	chr3	31283405	31283526	Motif:TE_00000378_LTR
chr3	32584367	32584460	DEL	a_000008F-011-01	140107	140111	0000002030	111	0.0173913	0.5	chr3	32584367	32584460	Motif:TE_00000378_LTR
chr3	42776702	42776868	DEL	a_000009F-002-01	257836	257836	0000002075	321	1.00935	2	chr3	42776702	42776871	Motif:TE_00000055_INT-int
chr3	42783900	42789438	DEL	a_000009F-002-01	251073	251073	0000002077	6079	0.000329001	2	chr3	42783900	42789438	Motif:TE_00000284_INT-int
chr3	42860174	42860408	DEL	a_000009F-002-01	180817	180817	0000002082	378	0.00529101	2	chr3	42860174	42860408	Motif:TE_00000033_LTR
chr3	41891814	41897942	DEL	a_000009F-008-01	299978	299978	0000002110	7757	0.424907	2	chr3	41891814	41897942	Motif:TE_00000352_INT-int
chr3	42018191	42018738	DEL	a_000009F-008-01	174341	174341	0000002123	1076	1.13011	2	chr3	42018191	42018738	Motif:TE_00000427_LTR
chr3	42018711	42019264	DEL	a_000009F-008-01	174341	174341	0000002123	1076	1.13011	2	chr3	42018711	42019264	Motif:TE_00000069_LTR
chr3	42103259	42103558	DEL	a_000009F-008-01	84209	84211	0000002139	444	0.0044843	1	chr3	42103259	42103558	Motif:rnd-5_family-10
chr3	42119048	42119100	DEL	a_000009F-008-01	67683	67683	0000002142	54	0.037037	1	chr3	42119048	42119110	Motif:rnd-5_family-94
chr3	42154861	42155095	DEL	a_000009F-008-01	31701	31701	0000002149	381	0.00524934	2	chr3	42154861	42155095	Motif:TE_00000033_LTR
chrX	10568829	10569015	DEL	a_000004F-060-01	45938	45938	0000002197	204	0.509804	2	chrX	10568829	10569015	Motif:TE_00000378_LTR
chrX	10579772	10580302	DEL	a_000004F-060-01	56560	56578	0000002201	945	0.00207684	0.111111	chrX	10579772	10580302	Motif:rnd-1_family-20
