## Supplementary material for "Hidden genomic features of an invasive malaria vector, *Anopheles stephensi*": table S3

chr2	24969	25145
chr2	160648	161586
chr2	161587	161637
chr2	814679	814886
chr2	825409	825446
chr2	1613423	1618958
chr2	2113335	2113515
chr2	2736633	2736758
chr2	3161403	3161784
chr2	3162128	3162509
chr2	3164467	3164892
chr2	3349717	3349854
chr2	7158467	7158589
chr2	7334258	7334468
chr2	8165383	8165629
chr2	8227249	8227431
chr2	8548092	8548557
chr2	9764662	9765971
chr2	9907756	9907980
chr2	9909131	9909316
chr2	9910574	9910661
chr2	10122310	10122502
chr2	10241876	10241982
chr2	10266757	10266905
chr2	10267146	10267352
chr2	10275950	10277418
chr2	10772773	10772945
chr2	10772978	10773083
chr2	11103032	11103302
chr2	11433006	11433131
chr2	11433161	11433182
chr2	11614483	11614683
chr2	11705722	11705956
chr2	11788292	11788417
chr2	11788418	11788489
chr2	12006904	12007017
chr2	12870614	12870765
chr2	12905639	12905977
chr2	13642405	13642835
chr2	13923236	13928554
chr2	13928555	13928843
chr2	14125979	14125999
chr2	14126000	14126105
chr2	14420579	14420708
chr2	14420769	14421002
chr2	14844253	14844475
chr2	15062821	15063435
chr2	15086729	15086875
chr2	15845906	15847012
chr2	15972730	15973076
chr2	15976360	15976532
chr2	16458341	16458494
chr2	16527850	16528212
chr2	16528660	16528778
chr2	17032061	17032152
chr2	17194528	17194768
chr2	17792734	17793032
chr2	18065323	18069635
chr2	18069636	18069844
chr2	18077476	18077646
chr2	18559035	18559269
chr2	18693346	18693388
chr2	18959115	18959374
chr2	19575036	19575100
chr2	20246315	20246459
chr2	20826078	20826210
chr2	20912203	20913222
chr2	20913226	20915234
chr2	20992480	20992642
chr2	21106469	21106659
chr2	21122280	21122384
chr2	22801248	22801642
chr2	24199681	24205947
chr2	24351297	24351471
chr2	24351683	24351710
chr2	24351711	24351945
chr2	24351963	24352073
chr2	24362025	24362124
chr2	24627711	24628405
chr2	25392105	25392299
chr2	25416968	25417290
chr2	25708810	25708894
chr2	25751159	25751379
chr2	26116173	26118193
chr2	26136729	26136874
chr2	27009015	27009120
chr2	27057474	27057659
chr2	27164331	27164514
chr2	27702548	27702873
chr2	28651707	28651815
chr2	28704124	28708000
chr2	28762470	28766444
chr2	28818175	28818205
chr2	28854881	28855520
chr2	29545832	29545927
chr2	29585691	29586737
chr2	29786018	29786218
chr2	29899178	29899357
chr2	29899358	29899369
chr2	30176443	30176548
chr2	30176549	30176589
chr2	30176590	30177141
chr2	30191571	30191590
chr2	30191591	30191680
chr2	30191681	30191712
chr2	30191781	30191888
chr2	30534964	30536005
chr2	30564899	30569019
chr2	30569020	30569248
chr2	30914882	30915214
chr2	31016942	31017063
chr2	31091228	31091807
chr2	32043687	32043831
chr2	32064080	32064155
chr2	32064156	32064288
chr2	32064305	32064611
chr2	32087864	32091740
chr2	32737640	32737944
chr2	33097075	33097283
chr2	33592059	33592207
chr2	33704163	33704266
chr2	33785548	33785612
chr2	33785629	33785680
chr2	33786048	33786126
chr2	33786127	33786164
chr2	33794556	33794614
chr2	33794662	33794675
chr2	33794676	33794745
chr2	33795695	33796006
chr2	33811777	33813342
chr2	34331266	34333119
chr2	34355511	34355644
chr2	34383924	34384089
chr2	34384438	34384742
chr2	34560255	34560647
chr2	34584342	34586718
chr2	34587670	34587814
chr2	34689641	34690053
chr2	34690257	34696391
chr2	34897944	34898170
chr2	35357034	35357371
chr2	35807081	35807285
chr2	35807294	35807368
chr2	35812644	35812878
chr2	35835199	35835355
chr2	35836115	35837420
chr2	35880094	35881206
chr2	35881228	35881480
chr2	36039403	36051708
chr2	36305473	36305796
chr2	36577983	36578051
chr2	36678392	36684653
chr2	37017187	37017334
chr2	37121297	37124359
chr2	37400214	37400351
chr2	37696481	37696933
chr2	37696948	37697010
chr2	37697076	37697368
chr2	37749570	37751908
chr2	37751918	37752755
chr2	37752776	37752859
chr2	38343403	38344080
chr2	38344155	38344526
chr2	38439603	38439886
chr2	39244660	39244797
chr2	39244845	39244871
chr2	39260216	39260431
chr2	39501548	39501782
chr2	39501783	39501923
chr2	39757924	39758415
chr2	39758443	39758809
chr2	39949750	39949907
chr2	39950123	39950254
chr2	40045425	40045491
chr2	40339101	40340116
chr2	40340120	40343361
chr2	40928243	40932171
chr2	41033720	41033945
chr2	41755572	41755607
chr2	41916109	41916229
chr2	41918389	41918474
chr2	42229215	42229312
chr2	42391485	42391599
chr2	42509880	42509987
chr2	42895730	42895741
chr2	42895742	42895990
chr2	42895991	42896010
chr2	43236802	43241848
chr2	43978886	43979096
chr2	44604375	44605352
chr2	44731923	44732110
chr2	44732111	44735294
chr2	45155656	45160568
chr2	45643781	45643836
chr2	46125608	46125756
chr2	46774074	46774205
chr2	47294856	47295094
chr2	47690322	47690556
chr2	47690557	47690654
chr2	47690655	47690697
chr2	48030806	48031043
chr2	48041421	48041625
chr2	48129331	48129422
chr2	48129585	48129768
chr2	48129783	48129810
chr2	48130021	48130153
chr2	48674971	48675549
chr2	48675707	48675733
chr2	48675734	48675890
chr2	48675891	48675924
chr2	49058443	49058626
chr2	49179815	49179967
chr2	49242159	49242390
chr2	49246122	49246374
chr2	49606186	49606507
chr2	49634437	49634667
chr2	50463156	50463469
chr2	50463470	50463786
chr2	50463787	50464100
chr2	50514275	50514339
chr2	50913192	50913426
chr2	50917103	50917194
chr2	51343659	51346290
chr2	51358060	51358222
chr2	51604607	51604841
chr2	51750352	51750456
chr2	51750457	51750637
chr2	52142744	52143016
chr2	52143097	52143213
chr2	54731573	54731585
chr2	54731586	54731663
chr2	54731671	54731681
chr2	54731682	54731746
chr2	55256100	55259592
chr2	55295358	55296248
chr2	55520966	55521136
chr2	56468179	56468222
chr2	56468223	56468408
chr2	56813593	56813864
chr2	57025983	57026099
chr2	57048193	57048481
chr2	57618343	57618556
chr2	58451300	58451404
chr2	58656001	58656128
chr2	58770298	58770502
chr2	59058327	59058534
chr2	59435740	59440859
chr2	59503783	59503869
chr2	59503870	59503994
chr2	60171551	60171684
chr2	60221220	60221321
chr2	60356024	60356194
chr2	60357579	60357740
chr2	60357787	60357819
chr2	60829641	60829728
chr2	61023237	61023429
chr2	61038709	61038819
chr2	61145059	61145170
chr2	61182662	61182833
chr2	61198490	61198641
chr2	61210514	61210576
chr2	61210577	61210663
chr2	61324192	61324358
chr2	61642925	61644713
chr2	62081045	62081639
chr2	62089306	62089540
chr2	62103778	62103872
chr2	63033283	63033505
chr2	63148783	63148878
chr2	63870360	63870585
chr2	63870586	63873131
chr2	64252300	64252416
chr2	64252428	64252696
chr2	64252711	64252764
chr2	64348403	64349791
chr2	64365096	64365346
chr2	64371090	64371112
chr2	64371113	64371176
chr2	64376662	64376778
chr2	64448148	64448484
chr2	66080302	66081285
chr2	66081318	66083976
chr2	66355038	66355085
chr2	66355118	66355397
chr2	67211529	67211642
chr2	67478167	67478443
chr2	67478444	67481128
chr2	68711293	68711527
chr2	69451628	69452680
chr2	69689224	69689467
chr2	70223354	70223482
chr2	70238429	70238676
chr2	70617975	70618292
chr2	71506394	71506570
chr2	71506687	71506719
chr2	71506720	71506927
chr2	71798040	71798116
chr2	71998595	71998700
chr2	72377919	72377947
chr2	72377949	72377988
chr2	72377989	72378007
chr2	72705389	72711328
chr2	73566713	73566864
chr2	74513389	74513530
chr2	74513564	74513634
chr2	75188404	75190590
chr2	75244902	75245165
chr2	75456878	75456967
chr2	75911011	75913105
chr2	75917881	75917999
chr2	76173901	76176757
chr2	76379539	76379641
chr2	76465762	76465836
chr2	76700594	76700752
chr2	76700845	76701128
chr2	76728459	76728506
chr2	76731920	76738184
chr2	77377486	77382945
chr2	78228106	78228421
chr2	78714980	78715116
chr2	79154816	79154869
chr2	79195019	79195032
chr2	79195033	79195210
chr2	79195211	79195241
chr2	79198594	79198749
chr2	79198750	79198984
chr2	79978563	79978761
chr2	79979019	79979441
chr2	80003596	80003882
chr2	80160037	80160059
chr2	80160060	80160212
chr2	80607723	80607936
chr2	80624560	80625568
chr2	80738905	80739221
chr2	81209157	81209470
chr2	81492468	81492508
chr2	82014932	82015105
chr2	82325042	82325292
chr2	82336643	82336859
chr2	82807290	82807347
chr2	83414482	83414578
chr2	83572621	83572735
chr2	83696655	83706774
chr2	83707880	83709643
chr2	83712471	83712562
chr2	83712578	83712615
chr2	83714340	83715446
chr2	83884386	83884467
chr2	85654439	85654807
chr2	86004589	86004604
chr2	86004605	86004934
chr2	86005074	86005256
chr2	86253082	86253141
chr2	86253142	86253174
chr2	86496938	86497334
chr2	86676173	86681763
chr2	86686803	86687896
chr2	87159969	87160228
chr2	87783781	87783967
chr2	87972101	87975753
chr2	88114545	88115854
chr2	88352085	88352319
chr2	89131172	89131275
chr2	89893771	89893841
chr2	90590361	90593476
chr2	90594286	90594420
chr2	90799226	90799271
chr2	90799276	90799366
chr2	90799429	90799645
chr2	90902878	90903001
chr2	91409065	91409176
chr2	91482401	91482499
chr2	91772882	91773056
chr2	91983457	91983610
chr2	92131142	92134664
chr2	93664415	93664840
chr2	93664841	93665136
chr2	93665137	93665614
chr3	62088	62143
chr3	62144	62345
chr3	107488	107534
chr3	107535	107550
chr3	199329	199485
chr3	607175	611051
chr3	793185	793350
chr3	1235286	1235394
chr3	1461671	1461711
chr3	1461712	1461896
chr3	1471117	1471165
chr3	1742437	1742539
chr3	1994317	1994551
chr3	2498801	2498901
chr3	2808593	2808680
chr3	3145643	3145779
chr3	3739795	3740343
chr3	3740344	3740874
chr3	4709671	4709695
chr3	5435837	5435921
chr3	5825057	5825246
chr3	6610265	6610430
chr3	6887577	6887587
chr3	6887588	6887661
chr3	7256193	7256794
chr3	8118723	8118912
chr3	8132411	8132701
chr3	8132702	8138503
chr3	8169518	8169645
chr3	8224856	8225190
chr3	8231797	8231944
chr3	8233996	8234121
chr3	8234152	8234714
chr3	8250559	8250646
chr3	9245480	9245714
chr3	9245715	9245812
chr3	9245813	9245858
chr3	9753837	9753938
chr3	9753939	9754196
chr3	10424041	10424515
chr3	10886054	10886186
chr3	11054276	11054458
chr3	11055134	11055802
chr3	11720631	11720727
chr3	11720878	11720933
chr3	11806100	11806213
chr3	12004651	12004840
chr3	12005250	12005366
chr3	12118546	12118707
chr3	13950259	13950565
chr3	13950566	13955211
chr3	13955212	13955518
chr3	14238488	14243947
chr3	14448781	14449559
chr3	14450027	14453218
chr3	14455475	14456324
chr3	14457443	14458221
chr3	14460122	14460399
chr3	14460833	14461107
chr3	14560947	14561110
chr3	15359983	15360142
chr3	15929215	15929432
chr3	16705248	16705325
chr3	17270469	17273015
chr3	17500056	17500296
chr3	17624808	17625046
chr3	17891652	17891803
chr3	17891807	17891927
chr3	18026229	18026333
chr3	18032709	18032965
chr3	18157115	18157307
chr3	18281818	18284800
chr3	18284801	18284987
chr3	18437797	18437862
chr3	18437863	18438184
chr3	18986007	18986090
chr3	19276385	19282646
chr3	19740338	19740638
chr3	19792397	19792492
chr3	19938550	19938560
chr3	19938561	19938664
chr3	19938665	19938687
chr3	19938742	19938856
chr3	19938860	19938870
chr3	19938871	19938949
chr3	20263703	20263928
chr3	20263966	20266504
chr3	20394523	20394580
chr3	20394640	20394739
chr3	20395394	20396454
chr3	20495454	20496050
chr3	20564376	20565878
chr3	20566029	20568862
chr3	20574908	20575046
chr3	20848117	20848161
chr3	20848182	20848323
chr3	20917715	20918292
chr3	20983639	20983726
chr3	21312966	21313144
chr3	21447548	21451425
chr3	21639304	21639391
chr3	21655167	21655779
chr3	22153471	22153731
chr3	22237096	22237214
chr3	22389752	22389776
chr3	22389777	22389878
chr3	22389879	22389891
chr3	22433129	22434502
chr3	22434639	22435391
chr3	22640520	22640704
chr3	22990136	22990237
chr3	23111297	23111366
chr3	23111677	23111736
chr3	23345800	23345893
chr3	23780149	23780179
chr3	23780180	23780325
chr3	23975985	23976095
chr3	24811961	24812005
chr3	25916383	25921929
chr3	26171358	26171542
chr3	26325263	26325389
chr3	26325441	26325540
chr3	27470362	27470377
chr3	27470378	27470546
chr3	27668147	27668212
chr3	27668324	27668425
chr3	27668426	27668440
chr3	28153775	28154628
chr3	28546670	28546689
chr3	28546690	28546856
chr3	28547005	28547021
chr3	28547022	28547036
chr3	28547037	28547243
chr3	29724230	29724537
chr3	29762077	29763304
chr3	30120973	30121156
chr3	30121330	30121502
chr3	31145886	31145986
chr3	31690975	31691112
chr3	31712253	31716480
chr3	31716935	31717102
chr3	31717189	31717507
chr3	32240094	32240243
chr3	32270480	32276452
chr3	32695471	32695658
chr3	32695659	32695678
chr3	33179471	33182039
chr3	33394050	33394118
chr3	33394119	33394209
chr3	33394210	33394643
chr3	33394644	33394689
chr3	33428635	33428738
chr3	33831213	33831355
chr3	34281233	34281352
chr3	34681076	34681201
chr3	34681202	34681215
chr3	34727241	34727308
chr3	34924950	34925015
chr3	35000271	35002113
chr3	35095679	35095868
chr3	35153121	35153492
chr3	35310108	35310241
chr3	35310992	35311165
chr3	35852601	35852774
chr3	36434130	36434333
chr3	36619585	36620053
chr3	37165332	37167968
chr3	37429058	37429269
chr3	37638899	37639135
chr3	37674526	37674673
chr3	37674676	37674831
chr3	38234793	38234968
chr3	38525436	38525839
chr3	38592181	38598442
chr3	38964400	38964482
chr3	38971209	38973801
chr3	39220576	39220772
chr3	39220878	39221482
chr3	39229405	39229587
chr3	39230653	39230763
chr3	39230822	39230838
chr3	39230839	39231019
chr3	39232120	39232235
chr3	39556532	39556915
chr3	39966748	39966847
chr3	40094256	40094308
chr3	40094335	40094638
chr3	40097743	40097893
chr3	40097953	40098031
chr3	40099161	40099246
chr3	40994752	40994881
chr3	41089370	41089454
chr3	41163424	41163653
chr3	41910191	41910257
chr3	41976929	41977023
chr3	42032676	42032791
chr3	42062775	42062796
chr3	42062797	42063002
chr3	42182502	42182705
chr3	42186337	42186425
chr3	42467786	42468074
chr3	42512729	42512922
chr3	42512988	42513141
chr3	42537163	42537227
chr3	42670525	42670727
chr3	42670728	42670789
chr3	42947235	42947455
chr3	43003286	43004723
chr3	43007689	43007857
chr3	43172944	43173011
chr3	43191556	43191590
chr3	43191596	43191832
chr3	43191833	43191924
chr3	43191926	43191981
chr3	43200174	43200452
chr3	43244030	43244148
chr3	43256672	43256700
chr3	43541478	43541704
chr3	43921923	43921956
chr3	43922869	43924033
chr3	44039183	44039491
chr3	44255652	44258044
chr3	44343041	44343144
chr3	44667571	44667710
chr3	44846427	44846630
chr3	44999346	44999613
chr3	45103421	45103531
chr3	45103645	45103744
chr3	45967534	45967859
chr3	45999514	46000314
chr3	46217398	46217571
chr3	46229766	46229829
chr3	46628181	46628328
chr3	47102987	47103259
chr3	47906104	47912041
chr3	47912042	47912318
chr3	47912473	47912560
chr3	47912561	47912579
chr3	47912580	47912593
chr3	47927276	47931142
chr3	47931238	47932998
chr3	47934437	47937548
chr3	48437569	48437900
chr3	48439195	48439330
chr3	49071176	49071266
chr3	49083436	49086677
chr3	49086681	49087700
chr3	49413004	49413618
chr3	49413874	49414134
chr3	50218679	50221385
chr3	50358339	50359273
chr3	50359274	50359312
chr3	50519252	50519389
chr3	50598352	50598366
chr3	50598367	50598456
chr3	50598550	50598695
chr3	50598832	50598904
chr3	50599021	50599464
chr3	50601728	50604086
chr3	50606192	50608158
chr3	50774077	50774329
chr3	50784738	50784915
chr3	50785474	50785639
chr3	50785732	50785756
chr3	50799584	50799993
chr3	51386002	51386776
chr3	51405593	51405957
chr3	52342278	52343847
chr3	52752667	52752763
chr3	52763531	52763715
chr3	52763716	52763746
chr3	53917212	53917269
chr3	53917295	53917368
chr3	53917395	53917449
chr3	54200806	54200907
chr3	54216857	54217791
chr3	54217845	54224948
chr3	54231063	54233385
chr3	54240437	54240453
chr3	54240493	54240781
chr3	54248359	54248448
chr3	54248571	54248837
chr3	54248841	54249086
chr3	54263277	54263352
chr3	54290735	54290891
chr3	54409123	54409165
chr3	54500291	54500462
chr3	55122938	55123031
chr3	55123821	55124000
chr3	55174315	55174893
chr3	55204293	55208169
chr3	55278147	55278211
chr3	55278348	55279432
chr3	55746287	55746378
chr3	58208229	58208329
chr3	58298085	58298298
chr3	58555679	58555879
chr3	59749345	59749560
chr3	59764136	59764226
chr3	59766927	59767558
chr3	60211136	60211199
chr3	60464345	60467732
chr3	61061258	61061483
chr3	61061521	61064065
chr3	61064066	61064291
chr3	61185879	61186164
chr3	61187896	61188131
chr3	61421800	61422013
chr3	63137871	63137973
chr3	63354234	63354370
chr3	63786978	63787105
chr3	64216999	64217354
chr3	64311888	64311919
chr3	64311920	64312031
chr3	64312032	64312053
chr3	64312136	64312852
chr3	64312968	64313147
chr3	64392819	64393394
chr3	64551964	64553296
chr3	64553297	64555199
chr3	65209542	65209796
chr3	65724530	65724625
chr3	66772055	66772215
chr3	66851335	66851349
chr3	66851350	66851534
chr3	66893009	66893114
chr3	67944357	67944563
chr3	68050081	68053048
chr3	68056244	68056367
chr3	68135940	68136178
chr3	68559032	68568275
chr3	68693212	68697267
chr3	68738002	68738921
chr3	68792599	68792739
chr3	68938805	68938940
chr3	68974967	68975134
chr3	69236624	69236741
chr3	69238356	69238595
chr3	69664362	69664404
chr3	69888353	69888395
chr3	69888404	69888444
chr3	70228169	70228281
chr3	70228282	70228441
chr3	70228472	70228734
chr3	70639997	70643948
chr3	71200741	71200895
chr3	71428589	71428788
chr3	71443621	71443813
chr3	71444484	71444676
chr3	71667694	71668074
chr3	71927451	71927663
chr3	72539300	72539354
chr3	72906325	72906559
chr3	73191742	73193407
chr3	73392199	73392514
chr3	73392515	73396960
chr3	73396961	73397276
chr3	73792952	73792972
chr3	75049418	75049496
chr3	75060047	75060147
chr3	76288122	76288359
chr3	79643551	79643789
chr3	79995278	79995425
chr3	80025428	80028854
chr3	81703674	81714500
chr3	81726444	81727264
chr3	82652487	82653615
chr3	82856425	82856529
chr3	83060411	83060507
chr3	83807831	83808220
chr3	84691175	84691285
chr3	84891754	84897561
chr3	85079265	85079404
chr3	85449495	85449619
chr3	85449922	85450052
chr3	85565157	85565248
chr3	86789414	86789456
chr3	86789457	86789554
chr3	86789555	86789789
chr3	86812827	86812843
chr3	86812885	86812951
chr3	88193863	88193923
chr3	88404437	88404637
chr3	88539413	88539585
chrX	5864	5906
chrX	7350	7392
chrX	78674	78814
chrX	614119	614171
chrX	614202	614419
chrX	770582	770697
chrX	1166723	1166946
chrX	1600942	1601165
chrX	1620840	1627178
chrX	1627211	1630320
chrX	1750982	1751024
chrX	1751063	1751185
chrX	2211108	2211332
chrX	2603234	2603296
chrX	2855844	2856038
chrX	2889092	2889121
chrX	2889122	2889235
chrX	3023165	3023288
chrX	3059301	3059547
chrX	3067448	3067601
chrX	3068270	3068390
chrX	3148814	3153502
chrX	3154165	3154251
chrX	3154312	3155276
chrX	3512876	3513247
chrX	3522794	3522944
chrX	3530830	3531005
chrX	3585019	3585078
chrX	3709567	3709644
chrX	3960856	3961022
chrX	3991927	3992102
chrX	3993446	3993593
chrX	4756368	4756530
chrX	5028724	5028921
chrX	5083754	5083854
chrX	5270685	5270843
chrX	5270980	5271380
chrX	5561304	5561370
chrX	6030512	6030648
chrX	6048913	6049055
chrX	6120070	6120221
chrX	6204363	6204521
chrX	6699466	6700895
chrX	6742854	6742930
chrX	6863133	6863329
chrX	7035121	7035224
chrX	7061033	7061079
chrX	7061091	7061188
chrX	7085563	7085640
chrX	7159521	7159683
chrX	7604998	7605065
chrX	8097581	8097610
chrX	8389352	8389606
chrX	8389647	8389930
chrX	8389941	8390111
chrX	8613863	8614465
chrX	8614573	8614705
chrX	8722234	8725241
chrX	8903703	8903778
chrX	8903814	8903927
chrX	8920737	8920885
chrX	8931412	8931610
chrX	9341979	9342109
chrX	9349641	9349658
chrX	9349659	9349862
chrX	9359024	9359129
chrX	9373954	9375575
chrX	9520777	9520928
chrX	9556631	9556989
chrX	9593994	9594517
chrX	9599934	9600043
chrX	9949401	9949742
chrX	10799712	10799846
chrX	10935955	10936172
chrX	10950290	10950349
chrX	10950350	10950401
chrX	10950419	10950605
chrX	10952836	10952901
chrX	10952902	10953229
chrX	10953230	10953288
chrX	11189289	11189366
chrX	11222412	11222464
chrX	11269980	11270118
chrX	11478558	11478699
chrX	11573222	11574720
chrX	11774993	11775056
chrX	11775088	11775367
chrX	12697300	12697413
chrX	12741483	12741681
chrX	12741692	12741870
chrX	12944664	12944813
chrX	12978707	12978752
chrX	13014359	13014622
chrX	13022945	13023206
chrX	13076099	13076235
chrX	13172823	13172927
chrX	13183943	13183967
chrX	13183968	13184248
chrX	13191199	13191324
chrX	13200006	13200313
chrX	13506954	13507063
chrX	13644809	13644820
chrX	13644821	13644831
chrX	13644832	13644979
chrX	14189816	14190007
chrX	14975189	14975296
chrX	14980840	14980954
chrX	14980971	14981350
chrX	14983850	14984026
chrX	15015113	15015691
chrX	15015723	15015821
chrX	15217608	15217859
chrX	15217872	15217936
chrX	15221734	15221815
chrX	15345995	15346009
chrX	15346010	15346113
chrX	15346142	15346162
chrX	15346163	15346297
chrX	15346486	15346656
chrX	15725456	15725616
chrX	15766670	15766762
chrX	15774840	15774860
chrX	15774861	15775315
chrX	15889457	15889547
chrX	15889660	15889860
chrX	15921969	15922385
chrX	15922421	15922683
chrX	15950271	15950952
chrX	16003412	16003622
chrX	16135453	16135645
chrX	16177279	16177464
chrX	16177465	16177492
chrX	16373328	16373558
chrX	16374040	16374538
chrX	17001984	17003276
chrX	17004588	17004696
chrX	17025568	17025816
chrX	17026070	17026121
chrX	17026520	17027537
chrX	17033199	17033243
chrX	17051703	17052022
chrX	17056590	17056753
chrX	17148762	17149384
chrX	17149900	17149914
chrX	17149915	17150101
chrX	17227787	17231046
chrX	17231050	17232069
chrX	17232070	17232125
chrX	17232132	17236363
chrX	17336362	17336656
chrX	17909089	17909104
chrX	17909105	17909182
chrX	17909183	17909285
chrX	18134217	18134385
chrX	18277522	18277854
chrX	18371745	18371832
chrX	18372404	18372532
chrX	18373990	18374242
chrX	18374254	18375029
chrX	18495305	18495530
chrX	18495531	18498070
chrX	18498108	18498333
chrX	18672002	18672722
chrX	18731000	18731798
chrX	18861794	18862058
chrX	18916643	18916683
chrX	18918497	18918962
chrX	18919155	18919315
chrX	18922482	18922522
chrX	19644430	19644738
chrX	19648150	19648424
chrX	19648425	19649251
chrX	20046593	20046731
chrX	20046732	20051793
chrX	20751495	20752387
chrX	20804929	20805484
chrX	20812360	20816860
